# Pre-marked chromatin and transcription factor co-binding shape the pioneering activity of Foxa2

**DOI:** 10.1101/607721

**Authors:** Filippo M. Cernilogar, Stefan Hasenöder, Zeyang Wang, Katharina Scheibner, Ingo Burtscher, Michael Sterr, Pawel Smialowski, Sophia Groh, Ida M. Evenroed, Gregor D. Gilfillan, Heiko Lickert, Gunnar Schotta

**Author notes:** Corresponding authors: Gunnar Schotta, Heiko Lickert, Filippo Cernilogar. These authors contributed equally to this work (Zeyang Wang, Katharina Scheibner).

## Abstract

Pioneer transcription factors (PTF) can recognize their binding sites on nucleosomal DNA and trigger chromatin opening for recruitment of other non-pioneer transcription factors. However, critical properties of PTFs are still poorly understood, such as how these transcription factors selectively recognize cell type-specific binding sites and under which conditions can they can initiate chromatin remodelling. Here we show that early endoderm binding sites of the paradigm PTF Foxa2 are epigenetically primed by low levels of active chromatin modifications in embryonic stem cells (ESC). Priming of these binding sites is supported by preferential recruitment of Foxa2 to endoderm binding sites compared to lineage-inappropriate binding sites, when ectopically expressed in ESCs. We further show that binding of Foxa2 is required for chromatin opening during endoderm differentiation. However, increased chromatin accessibility was only detected on binding sites which are synergistically bound with other endoderm transcription factors. Thus, our data suggest that binding site selection of PTFs is directed by the chromatin environment and that chromatin opening requires collaboration of PTFs with additional transcription factors.
