## Supplementary material for "Pre-marked chromatin and transcription factor co-binding shape the pioneering activity of Foxa2": Table S1

### Sheet: significant_genes_d0_d3F_d5FS
Gene ID	d0	d3F	d5FS
Sox17	5.34875	7.7815	10.3576
Prex2	8.42443	7.32399	6.34955
Prdm14	6.24279	4.51475	4.18692
Msc	6.19175	4.50821	3.80237
Gsta3	5.15673	3.12999	3.7602
Rims1	6.16348	4.11196	4.51708
Cfc1	5.645	8.78259	10.2442
Amer3	3.84327	5.533	5.68772
Plekhb2	8.53136	9.24057	10.6801
Sema4c	7.33823	9.2655	9.43898
Fhl2	7.24162	9.10857	11.3101
Gulp1	7.51535	8.25051	9.67111
Col3a1	6.26054	6.98582	9.07286
Pard3b	5.25687	6.80554	7.72231
Adam23	9.65936	7.81908	7.5179
Fzd5	10.0478	10.7692	13.0632
Plekhm3	8.03511	8.70202	9.91148
D630023F18Rik	6.08946	4.20926	4.321
Ikzf2	6.58094	7.56656	8.70166
Atic	12.8638	12.3084	11.1687
Mreg	10.201	7.76473	9.5824
Igfbp5	4.89263	6.9197	6.6299
Vil1	5.89957	5.06217	8.48844
Tuba4a	10.8946	9.9354	8.98679
Epha4	8.94003	10.4393	11.8209
Col4a4	3.81912	4.21958	5.65387
B3gnt7	10.269	9.19032	8.28453
Gbx2	7.44527	3.94157	3.74617
Tfcp2l1	10.898	8.66855	9.84344
Steap3	7.6821	7.14407	5.81875
Tmem163	5.08331	7.09722	7.8027
Cxcr4	6.19697	8.72739	9.5204
Cd55	7.75684	9.283	12.3
Plekha6	6.24698	5.42419	7.60373
Optc	3.10496	5.28193	3.45363
Chil1	4.52582	5.61953	8.9503
Adora1	4.6281	7.10886	8.80298
Tnni1	4.34053	4.3292	6.61403
Lad1	8.98139	8.35008	10.4577
Tnnt2	3.55745	4.13981	4.98776
Tmem9	9.67342	10.7136	11.4454
Nr5a2	8.08489	5.31832	5.46555
Nmnat2	9.28393	7.62239	6.47169
Rgs8	5.20393	8.02407	10.9211
Rgs16	7.19968	9.17256	9.82667
Fam163a	3.89149	5.08968	7.02491
Ankrd45	6.09336	4.26964	4.20555
Dnm3	3.69413	3.93394	6.4752
Dusp27	9.42007	6.00255	5.74328
Gpa33	9.15208	6.1674	6.7936
Mael	7.09498	4.2635	4.74723
Rgs5	3.95248	6.2774	5.98734
Rgs4	4.83482	6.78621	6.95046
Atp1a2	4.49119	6.48691	5.75307
Aim2	8.46625	5.6572	5.81384
Spta1	9.61423	7.46258	5.49527
Fmn2	7.36969	5.57234	5.41543
Akt3	8.58518	9.70402	10.3703
Kif26b	5.45808	7.1949	7.5774
Mixl1	5.30646	8.51555	6.58517
Tmem63a	8.13072	9.89609	10.4582
Tlr5	4.16934	5.24413	6.80566
D1Pas1	6.629	3.78166	3.90292
Prox1	4.38122	5.51325	6.00287
Lamb3	7.43385	7.42632	9.98616
Camk1g	4.15036	6.69871	5.83349
Plxna2	6.87829	9.1723	9.25738
Samd5	4.89694	7.514	6.35317
Stxbp5	7.97865	9.34921	10.0256
Eya4	5.17931	6.55176	7.74276
Stx7	9.58894	10.1912	11.3364
Enpp3	9.33967	9.34534	6.78124
Samd3	4.40455	7.43768	8.02246
Soga3	6.85244	5.09034	4.5238
Clvs2	6.01394	4.29577	3.86989
Bend3	10.4708	9.96204	8.65123
Cd24a	10.8044	12.4266	13.9341
Rfx6	5.54429	5.47564	8.653
Fabp7	3.23757	5.1819	3.58352
Pla2g12b	3.50433	3.40738	5.69098
Unc5b	10.7305	12.0898	12.5395
Pcbd1	6.60383	7.14236	8.88602
Npffr1	3.46727	3.76079	6.11709
Hkdc1	4.55802	6.14138	9.40907
Srgn	3.75698	4.82161	9.48692
Ddx21	13.1041	12.4284	11.3127
Tet1	11.7507	10.5312	9.84511
Gucd1	8.69785	9.59226	10.6776
Col18a1	13.0156	11.7585	11.1112
Dnmt3l	12.4009	8.2441	8.31749
Agpat3	9.46566	11.6864	12.0164
Misp	5.64041	4.84413	7.67279
Zfr2	5.09734	5.98549	7.65133
Tle2	4.80507	5.56083	6.69295
Chst11	7.22388	9.27209	9.71884
Nuak1	8.26865	9.45745	10.1577
C330046G13Rik	5.50146	3.88264	3.59202
Btbd11	7.53178	6.19811	5.47278
Sycp3	6.11188	4.35822	4.497
Ntn4	4.59049	5.47315	7.02784
Usp44	8.80118	8.00853	6.59848
Alx1	5.03163	6.63604	7.8283
Lgr5	4.23972	6.3984	6.9255
Kcnmb4	4.97945	7.37249	7.6299
Cpm	6.71499	7.60051	9.69275
Helb	10.2344	8.85577	8.35568
Irak3	7.13421	4.59999	4.74042
Srgap1	6.8005	7.47875	9.7868
Lrig3	9.38517	11.9294	12.297
Rdh1	2.70241	2.92262	4.10951
Pmel	7.87472	6.02033	5.79686
Pik3ip1	6.9573	8.80809	10.0712
Tcn2	8.67129	9.7059	11.566
Sec14l2	7.29192	7.77196	10.6538
Nefh	8.19905	5.26942	4.66054
Myl7	6.75	8.1686	11.7841
Ramp3	7.53279	6.82	5.62609
Upp1	12.0612	10.8142	9.67746
Grb10	11.9522	13.7474	15.3673
Vstm2a	4.71572	4.07991	3.30145
Sh3pxd2b	7.28182	8.73064	9.09754
Col23a1	5.7815	9.42087	9.44135
Irgm2	5.26161	7.28165	6.43821
Rai1	7.86369	9.60907	9.51228
Shmt1	11.6772	10.8709	9.89572
Ulk2	6.85582	8.75903	8.82936
Myocd	5.46202	7.56613	9.05263
Rangrf	9.99044	9.26646	7.91533
Zbtb4	6.27294	7.33504	8.63432
Bcl6b	7.43706	6.13773	5.53199
Alox15	5.96452	7.42102	4.41572
6330403K07Rik	6.32435	8.73088	7.93148
Rtn4rl1	5.64922	8.06381	8.74395
Serpinf2	3.31254	3.13563	5.12715
Fam101b	6.44432	7.56568	8.53631
Pipox	8.24357	6.6232	5.69357
Hnf1b	2.97584	3.27355	4.81417
Lhx1	5.12052	9.54652	10.1861
Lhx1os	3.94874	6.38226	8.028
Car4	9.02402	11.4724	12.5085
Ypel2	6.99013	6.62534	9.21473
2210409E12Rik	7.31514	3.51507	4.29666
Nog	5.19685	7.64133	6.79835
Ngfr	7.24422	5.44372	6.20124
Calcoco2	9.53028	5.18169	5.1949
E130012A19Rik	10.9236	9.24795	8.47602
Igfbp4	7.81319	10.0119	8.53947
Krt19	9.88233	11.9695	13.0361
Krt17	7.69052	5.24653	5.16708
Krt42	7.63194	4.42906	4.51128
Hap1	8.3674	8.07716	6.44964
Naglu	6.1403	7.53172	8.04329
Plekhh3	7.10047	8.5262	9.82239
Meox1	4.15526	6.58821	4.18549
Mpp2	6.34508	7.06902	8.11932
Pyy	2.95797	2.78	5.11608
2810433D01Rik	3.23601	3.81424	4.63161
Gm1564	8.02476	6.4441	5.9598
Myl4	5.83635	6.59728	10.2647
Itgb3	5.99569	5.91845	8.28276
Pecam1	8.41516	5.79509	6.32842
Arsg	5.15622	6.21277	7.33444
Sox9	4.03516	5.91053	5.75693
Cpsf4l	8.20318	6.69012	6.27292
Gprc5c	9.49376	11.0492	11.648
Rab37	5.32805	6.68473	7.65376
Grin2c	4.3524	4.2453	6.22173
Foxj1	6.99186	9.75164	8.23254
Rnf157	7.09172	8.60988	10.7058
Lgals3bp	4.29662	6.72714	7.10806
Gcgr	4.21004	4.57673	5.8687
Tex19.1	10.0796	6.46057	6.29973
Fkbp1b	6.26579	7.20343	8.53833
Apob	6.61296	7.66833	10.661
Kcns3	6.88875	8.52154	8.84786
Greb1	7.1292	9.6231	9.69219
Kcnf1	6.26583	6.53518	8.81571
Grhl1	7.4672	6.06642	5.59702
Etv1	7.68851	7.53464	5.61962
Foxa1	4.15108	5.61925	7.27887
4921506M07Rik	3.96328	4.73676	6.32112
Prkch	6.11881	7.03768	9.42248
Mthfd1	13.1922	12.7525	11.5757
Akap5	6.56412	8.87618	9.90441
Gm10451	6.18268	4.3423	4.20398
Plekhg3	9.04281	10.5405	11.0587
Rab15	9.39195	9.00642	11.6794
Plekhd1	6.74242	5.55189	4.93815
Smoc1	8.13071	6.93809	6.12665
Ttc9	5.60248	6.27358	7.9047
Dpf3	4.23271	6.33942	6.44331
Jdp2	6.27072	8.13157	8.12275
Tgfb3	4.84097	4.95293	7.09679
Esrrb	10.6453	8.04465	8.19876
Gm5662	5.66787	3.6528	3.77867
Gm5039	5.83064	3.74121	3.58261
Flrt2	5.62437	6.62217	7.59659
Rin3	5.58458	7.30747	7.69604
Lgmn	10.0358	11.5913	12.1663
Serpina3m	8.24456	5.43244	4.2515
Gsc	5.3966	9.79722	9.9549
Syne3	6.50991	9.17072	9.88738
Tcl1	7.50816	5.18897	5.83185
Eml1	7.09973	8.86426	8.42942
Dio3	5.23303	4.59319	6.70273
Adssl1	5.61483	6.66108	7.41845
Pfkp	10.0778	9.06115	8.15241
Heatr1	12.9822	12.2514	11.3335
Aoah	7.53783	4.55775	4.06566
Foxq1	5.46934	9.95461	10.2858
Foxf2	2.93917	4.6573	3.55491
Serpinb6b	3.36461	3.91304	6.61233
Slc22a23	7.52409	9.21085	9.94747
Syk	8.6633	7.59219	6.38394
Cplx2	4.78598	6.31647	6.85347
Dbn1	9.60091	11.1537	11.4096
Pitx1	3.46827	5.2326	4.36185
Spock1	4.16103	4.7373	5.86143
BC052688	6.87288	4.01009	4.0459
Ctsl	12.0842	12.4913	13.6848
Nlrp4f	7.75195	4.74897	5.23343
2410141K09Rik	6.6679	4.5223	4.48846
Ube2ql1	5.35436	6.76288	7.64441
D630045M09Rik	8.75847	5.86372	6.42535
Glrx	6.88213	8.7646	9.74845
Gpr98	8.87857	8.25494	6.91123
Serinc5	9.19107	10.0329	11.2676
Thbs4	5.70574	4.74686	7.1807
Lhfpl2	7.49326	8.80489	9.28624
Sv2c	4.16276	3.96798	6.23829
Gcnt4	4.73771	5.27217	7.31453
Fam169a	12.1914	10.6861	9.81571
Gm2373	11.2281	8.00077	8.13016
Marveld2	7.68586	8.29718	9.49221
Adamts6	6.47655	7.9053	8.82281
Elovl7	6.47759	7.89962	10.1239
Ddx4	7.99292	5.16075	5.14077
Ccno	6.93941	6.93786	4.39996
Fst	8.07554	9.62855	6.95862
Emb	12.7477	13.5156	14.7543
Fgf10	5.38578	9.52945	9.11076
Gm20767	3.74522	2.43137	2.21756
Rarb	5.04286	6.54914	8.79755
Cacna2d3	4.09062	5.5297	9.12401
Lrtm1	3.29353	3.31103	5.18655
Tnnc1	4.50068	4.93114	8.39364
Sh3bp5	5.97286	7.01888	8.13766
Galnt15	3.22594	4.06501	5.59049
Gdf10	3.52053	4.23905	5.55648
Gdf2	3.12049	3.92761	4.45514
Rbp3	3.69849	4.15221	5.89093
Fam25c	6.9907	4.15434	4.5699
Fam213a	7.75674	8.29325	9.47026
Ptgdr	3.14856	4.54375	4.22485
Otx2	8.96091	11.4421	12.5238
Otx2os1	3.57099	4.06083	5.50552
Ccnb1ip1	7.10108	5.94267	5.05301
Pnp	11.6737	10.662	9.81533
Pnp2	8.17133	5.41746	4.28919
Ang	4.23369	4.87147	6.06694
Rnase4	6.1673	8.22174	9.45208
Slc39a2	5.47448	7.49424	9.86842
Haus4	10.8159	10.2336	9.2116
Slc7a8	5.4726	5.86552	7.1929
Slc22a17	7.3627	8.53136	9.21203
Myh6	6.48724	4.55094	5.30029
Myh7	5.62454	5.39227	7.81833
Tgm1	9.47525	7.78836	7.31739
Ripk3	7.58313	6.47305	5.71722
Atp12a	5.77539	5.63984	8.37076
Rnf17	9.86381	7.47728	7.58095
Gjb2	4.30666	6.45863	7.19666
Phf11d	7.44003	4.66665	5.33619
Shisa2	7.31764	9.50757	10.5367
Tnfrsf19	9.10686	8.76989	6.63289
Gata4	6.6557	9.62917	11.7967
Tdh	11.8735	8.40404	8.03893
Pnma2	8.37264	7.59038	6.28749
Nefl	10.2638	10.6026	6.86077
Loxl2	7.82233	9.07656	9.73889
Sorbs3	6.49541	7.70158	8.65193
Ppp3cc	4.97916	6.1982	7.2484
Piwil2	7.67284	5.08074	5.48662
Fgf17	7.50458	6.53393	5.21471
Dok2	8.87606	9.6116	6.7048
Gfra2	4.31746	6.72714	5.23159
Lcp1	6.41021	7.8933	9.74953
Enox1	8.74428	5.59385	5.25078
Scel	4.82301	8.16841	8.22257
Spry2	10.6094	9.35039	8.46332
Sox21	5.98523	5.52953	7.58646
Abcc4	9.95174	8.82522	8.16831
Dab2	6.6869	7.53368	9.10122
Egflam	4.41687	6.534	7.52939
Capsl	7.69391	6.31326	5.65883
Adamts12	4.40267	4.97751	6.41646
Cdh6	5.01427	7.6847	7.22173
Fam134b	7.46535	7.71119	9.71817
Pop1	11.4105	10.351	9.72468
Aard	6.60889	5.3403	4.58807
Enpp2	8.22444	6.98209	5.69062
Col14a1	5.00934	7.61661	5.95231
Khdrbs3	9.66368	8.81338	7.8493
Psca	2.40314	2.34278	4.25983
Lypd2	4.37368	3.30425	4.91782
Eppk1	8.72475	8.42206	10.6641
Grina	7.72306	8.91018	9.87327
Bop1	11.6467	10.9351	9.7353
Kctd17	7.88633	7.00609	5.73235
Cdc42ep1	6.52892	8.47912	9.12412
Lgals2	3.23344	3.79664	4.92112
H1f0	9.61859	11.3114	11.5419
Pmm1	12.6408	10.8714	9.47668
Naga	7.25417	8.39682	9.07945
A4galt	8.44644	9.23277	10.7478
Sult4a1	10.0174	8.88218	7.80981
Mov10l1	6.4186	4.0716	4.58535
2610037D02Rik	8.29205	5.41304	5.55599
Hdac7	6.81308	7.80424	8.83678
Adcy6	7.88359	9.63076	10.2915
Rnd1	7.37306	5.84271	5.18351
Tmprss12	4.66343	3.67977	3.2642
Galnt6	9.79254	7.21771	6.95612
Slc4a8	8.06356	6.77103	6.19319
Fignl2	7.54863	9.00978	9.35607
Krt7	7.77764	9.10778	10.0958
4732456N10Rik	3.90043	4.1793	5.75169
Krt8	12.9475	14.4073	15.9332
Krt18	12.277	13.6818	15.7468
Soat2	5.76244	5.68933	9.03628
Itgb7	7.64086	6.32066	5.53497
Rarg	10.3177	9.23037	8.23571
Pde1b	8.41845	8.2642	10.5634
Shisa9	3.91993	5.34125	6.28594
Pla2g10	6.8635	5.67701	5.15298
2900011O08Rik	7.89788	5.25424	4.45043
B3gnt5	8.78629	10.0806	10.7731
Klhl6	4.99032	9.90967	9.00211
Chrd	5.50053	9.18831	7.40291
Liph	7.54588	6.59529	5.6758
Igf2bp2	8.79028	9.81487	10.5082
Etv5	12.3137	11.0303	9.57281
Masp1	4.41109	6.75752	7.58692
Bcl6	5.26264	6.74694	7.93057
4632428C04Rik	3.43765	4.05794	5.19004
Hes1	8.9894	10.7888	10.9913
Tfrc	13.0973	12.2337	10.4283
Muc13	3.40919	3.22738	6.80782
Sema5b	5.44731	6.10123	8.16802
Casr	4.64804	7.01291	8.47318
Gap43	7.65956	5.68761	5.30263
Ccdc80	5.38385	7.60065	7.6034
Tagln3	6.11903	4.89777	4.32892
Dppa4	11.1336	7.49057	7.34031
Dppa2	9.77384	5.83208	5.50068
Morc1	9.69035	6.43876	6.52672
Tmem45a	7.21867	6.66103	5.10237
Filip1l	5.9433	6.43794	7.86584
Jam2	8.84161	6.4073	6.91152
App	9.56259	11.1278	11.6318
Olig2	8.52104	7.98298	5.23856
Olig1	8.30014	8.50159	5.56171
Il10rb	5.50499	6.26007	7.50107
Clic6	6.37925	7.37399	10.8472
Runx1	6.26466	8.29332	9.51583
Cbr3	8.59765	6.97005	6.00402
Tmprss2	6.21695	7.82592	10.0724
C2cd2	6.79445	7.90443	8.74437
Tulp4	8.87671	9.96761	11.1349
Prr18	5.15949	4.96654	7.92531
T	8.22763	10.9946	7.61419
Map3k4	10.4518	11.442	12.3208
4732491K20Rik	4.73318	5.79331	6.42314
Airn	4.48947	5.28511	6.92274
Pnldc1	7.24988	5.38359	5.07068
Smoc2	4.82461	7.79885	7.86859
Prdm9	4.68887	5.34467	6.73514
Metrn	9.09894	8.72789	7.49039
Spdef	3.77226	4.59561	5.41039
Tulp1	6.23927	6.96749	8.01945
1700097N02Rik	7.40824	4.69432	4.23756
Pde9a	6.47204	6.90581	8.52093
Hsf2bp	8.3888	5.81222	5.88785
Angptl4	8.16607	6.43601	5.89652
BC033916	7.30648	4.87347	4.26697
Wdr46	10.5956	10.0537	8.84053
Psmb8	6.94561	9.59982	7.33271
Apom	4.49364	4.45965	6.46654
H2-Q10	5.7964	5.72493	4.07336
Pou5f1	13.9785	13.0309	10.3142
Psors1c2	5.58733	5.1529	3.74202
H2-T23	4.79409	5.44216	6.69354
Trim15	4.10898	4.85299	5.69045
H2-M5	6.52121	3.96257	3.99355
Crisp1	4.58919	3.37632	3.15723
Glyatl3	6.59089	5.97393	3.98836
Enpp5	6.53291	6.70898	8.20824
Enpp4	6.18392	4.78083	4.07915
Clic5	4.89605	7.06549	7.82172
Vegfa	7.78471	9.78931	11.0744
Apobec2	6.67169	8.22737	9.35694
Rftn1	6.99495	9.82152	8.87521
Dazl	6.11401	4.16295	4.75793
Fsd1	8.96061	7.80483	7.21998
1700061G19Rik	7.94905	4.91312	5.2129
Epb4.1l3	8.74606	10.1596	10.9513
Lbh	6.41959	8.62431	10.3944
Srd5a2	2.86412	2.84556	6.16176
Nlrc4	7.4918	5.08502	4.34941
Ltbp1	8.12047	9.22433	10.2054
Tmem178	3.82805	4.40162	5.99335
Pkdcc	8.93805	12.2215	12.5683
Six2	4.01522	6.75612	5.20185
Prkce	6.42231	8.50322	9.02315
Fzd8	7.47782	9.88579	10.5943
Greb1l	8.83974	10.0094	11.0319
Gata6	5.10391	8.57759	9.1078
Psma8	7.20875	4.46756	4.46766
Cdh2	7.41202	9.92529	9.01621
Fhod3	7.64173	8.21813	9.60007
Proc	4.86836	4.91333	7.45336
Nrep	7.80924	9.79711	9.59658
Wnt8a	7.80163	8.45875	4.69388
Prob1	7.73602	8.91012	6.41703
Cystm1	7.17165	7.79455	9.01648
Dnd1	7.56847	8.52137	6.33097
Stk32a	6.1193	6.71095	8.6118
Dpysl3	9.54327	9.14885	11.5078
Spink3	7.51873	8.69441	12.5986
Arl14epl	7.14748	4.63144	5.14443
Prdm6	4.623	7.80585	8.97932
Slc12a2	10.6889	10.1432	12.1841
Fbn2	6.31169	8.6419	8.15284
Chsy3	4.34863	5.19918	6.46973
Tcof1	11.4172	10.7708	9.74229
Arsi	4.70909	6.35788	7.71597
Cdx1	5.79218	3.60846	3.6031
Impa2	9.8989	8.55996	7.64699
Slmo1	7.31924	6.2867	5.14038
Ldlrad4	5.57234	7.35081	7.59855
Ccdc68	5.5335	5.73021	7.8156
Myo5b	6.76978	7.18421	9.13881
Mbp	7.11501	7.46084	9.39806
Zfp516	9.20197	10.2386	11.2615
Fbxo15	10.3076	7.54961	7.71816
Ctsf	8.18274	7.9315	9.84942
Efemp2	7.79869	9.19254	9.69426
Cdc42ep2	9.05944	7.79292	6.22999
Rasgrp2	8.79956	7.61742	5.9527
Gng3	7.43745	6.76974	5.36788
Vwce	4.53308	4.87591	6.38299
Pga5	6.53556	8.66214	13.6477
Vps37c	7.48853	8.67701	9.66056
Tle4	11.0695	9.47219	8.85794
Pcsk5	5.51662	9.8272	9.07047
Dmrt1	8.04072	5.11721	5.10046
Vldlr	6.55236	10.7653	10.5755
Dkk1	5.25047	8.39816	10.2404
Asah2	4.51049	5.12974	6.4724
Acta2	8.64618	9.85359	12.6767
Fas	5.71301	6.22135	7.57632
Ifit3	2.76071	3.4594	4.48901
Ifit1	3.2725	4.12542	4.62104
Ankrd1	5.44048	8.17024	9.21459
Hhex	6.31209	7.07847	8.34288
Cyp26a1	8.48968	11.7103	12.6464
Ffar4	3.66761	4.25583	5.49699
Rbp4	5.20463	6.27859	8.86351
Pik3ap1	3.57401	3.89382	5.12726
Slit1	5.39166	7.82315	7.9695
Sfrp5	5.56881	7.70869	11.0399
Scd1	10.2371	12.0352	11.768
Fbxw4	7.05562	8.88764	9.18981
Fgf8	6.6154	11.3197	10.6348
Ina	7.66929	5.82199	4.32799
Mxi1	8.52854	8.80613	10.8009
Pdcd4	8.36948	9.51988	10.0846
Tcf7l2	6.60396	7.80584	9.24442
Ablim1	7.69212	9.5207	9.73265
Fam171a1	8.22301	9.07904	10.2731
Fam107b	9.72412	10.3453	11.9595
Phyh	8.90467	10.1078	10.8119
Ucma	4.89587	7.03114	6.63287
Gata3	5.28997	5.16521	7.68126
Itga8	5.6967	8.1224	6.55885
Cubn	5.17653	4.72946	7.13969
Vim	11.3299	13.4638	12.0478
Ptgds	3.94768	4.0271	5.89338
Rxra	8.68604	9.56513	10.6233
Olfm1	6.96435	8.75843	9.36745
Phyhd1	5.01127	6.29076	7.63123
Eng	8.12879	6.30589	5.89865
Angptl2	6.3169	7.36728	8.00721
C130021I20Rik	3.77427	3.85505	5.83151
Mvb12b	6.87755	8.86997	9.56349
Gsn	9.49944	9.74072	11.5673
Lypd6b	5.80077	7.43266	7.7384
Kcnj3	6.71688	7.45596	4.93742
Ermn	2.21675	2.44673	3.48546
Dpp4	7.10041	4.9817	8.16873
Ifih1	4.04487	6.11919	5.03938
Csrnp3	7.57502	6.74082	5.66153
Slc25a12	9.83596	7.7936	7.59218
Pdk1	11.4611	10.7257	9.12782
Ttn	10.0538	7.71721	8.59963
Neurod1	5.82815	3.37835	3.52898
Frzb	4.54794	7.25948	6.92715
Fam171b	6.2674	5.73491	4.27641
Smtnl1	5.10604	3.37981	3.58913
Aplnr	4.28293	8.36568	6.82042
Pramel7	3.14937	2.08374	2.01432
Mybpc3	3.87647	3.67735	5.84641
Cd82	4.9816	5.8384	6.89299
Accsl	5.13393	2.74034	3.30817
Ldlrad3	8.76945	9.52752	10.6061
Cd44	6.39895	9.09093	8.19413
Ehf	4.09911	6.28862	6.61901
Cd59a	6.91536	8.99844	10.8145
Depdc7	8.33203	7.13875	6.47501
Rcn1	10.354	11.629	12.0255
Sqrdl	5.84566	6.67264	8.08369
Sema6d	5.05943	7.19083	8.93004
Dut	12.6775	12.3817	10.4481
Slc27a2	9.6245	10.5047	6.88897
Adra2b	5.02169	5.92145	6.94059
4930402H24Rik	7.74252	8.55941	9.55659
Erv3	3.19982	3.30887	5.24184
Prnp	8.21548	9.92214	11.7878
Bmp2	5.31962	8.27882	9.15428
Ism1	4.32068	5.33944	6.08307
Flrt3	7.83873	9.29726	11.2203
Rin2	6.55558	7.39002	8.31695
Insm1	6.20856	4.51881	4.30918
Foxa2	4.86682	9.99551	9.65897
Cd93	4.00773	7.09245	6.07963
Gm14139	8.68669	6.22386	5.72933
Gm14124	8.76487	6.25084	5.7465
Zfp345	8.38013	7.13642	6.29441
Tcf15	7.87054	6.14959	4.37772
8430427H17Rik	6.05614	7.34117	7.74297
Bpifa1	2.84887	2.65632	5.56645
Snta1	8.32533	7.10501	5.99244
Trp53inp2	8.31051	9.30654	10.0105
Tgm2	7.34059	7.56239	9.22682
Ppp1r16b	5.94647	8.33993	9.22681
Mybl2	12.4514	10.3643	10.4273
Gtsf1l	8.5137	6.05909	5.56114
Hnf4a	3.94522	4.85347	9.26833
Ada	8.22754	8.21656	5.71708
Cd40	6.69363	9.85524	10.0252
Eya2	4.77552	5.79195	8.41456
Cbln4	4.05401	4.51881	7.3119
Fam210b	7.67675	9.28885	10.028
Tfap2c	9.65788	8.50269	7.428
Gm14393	7.16953	4.97724	5.05986
Gm14322	8.72224	6.81368	6.54727
Ptk6	2.83409	2.90263	5.11669
Helz2	7.0018	8.27612	9.13646
Stmn3	6.21093	4.89367	3.97276
Stmn2	11.5397	10.4923	9.62507
Fndc3b	8.42877	9.43572	10.6344
Sox2	11.8664	9.24213	8.83901
C430002E04Rik	7.23906	5.07816	5.03476
Jade1	12.6829	10.8274	10.3729
Maml3	6.1722	8.82046	9.46431
Lhfp	6.19165	8.27965	8.45891
Postn	4.71437	6.499	7.86766
Rarres1	3.72432	3.78874	6.85605
Serpini1	7.32621	5.02851	4.65348
2410007B07Rik	10.4015	8.44368	6.81474
Ctso	4.50373	5.93328	7.18885
Tdo2	2.83714	2.92297	4.37451
Fgb	3.21969	3.42807	6.52622
Trim2	9.47398	7.74174	7.53355
Kirrel	9.50912	10.9734	11.4706
Pear1	4.5127	6.23508	5.47563
Thbs3	9.00736	8.50885	7.21851
Kcnn3	4.25862	5.28881	7.0135
S100a1	5.93207	6.90691	9.09653
S100a16	5.70942	3.80698	4.11945
Tuft1	8.46538	9.71759	11.8669
Bnipl	7.91047	5.63305	5.4037
Car14	5.89646	7.91165	8.17074
Plekho1	6.86979	9.13378	8.40869
Ankrd35	7.00593	4.67498	4.59068
Pdzk1	6.77882	7.1857	8.66863
Fam46c	5.67045	4.97158	8.08434
Dennd2c	9.68835	8.75979	7.91512
Slc16a1	12.8499	14.1616	15.4113
Abca4	4.98994	6.43607	7.35246
Prss12	7.53649	8.80588	11.4892
Ugt8a	7.71837	6.10412	4.75297
Pitx2	7.44487	10.2038	10.1354
Slc9b1	7.18172	4.77264	4.88462
Manba	10.4953	8.44893	9.00884
Slc39a8	7.78796	11.0658	12.1416
Pdlim5	10.3385	11.7293	12.569
Clca6	7.43089	5.96401	5.47871
Wls	9.94067	11.7319	12.0899
Penk	5.92798	7.66499	5.03594
Gem	5.41016	8.05901	7.15153
Ttpa	7.25232	5.88302	4.97887
Bach2	6.1121	6.95151	8.36779
Mdn1	13.4065	12.5457	11.521
B4galt1	9.62361	11.1036	11.5085
Aqp3	7.43851	4.27969	5.88876
Arid3c	5.06091	5.54533	7.51776
Reck	6.96009	8.71591	9.0166
Frmpd1	5.75835	5.63103	7.46372
Tdrd7	6.79906	8.21862	9.28779
Tmod1	3.573	4.30452	6.28194
Klf4	8.36586	6.3706	6.79457
Akap2	9.43821	10.582	11.3359
Mup6	7.29723	6.49586	4.56484
Tnc	6.41013	9.87459	8.67995
Pappa	4.85757	6.90808	6.79872
Ptprd	5.97809	8.63289	8.12247
Cer1	6.24317	10.2896	12.5106
Frem1	5.32518	7.10303	7.70593
Slc24a2	3.19516	3.38706	4.90596
Cdkn2a	6.66951	7.96911	8.91587
Cdkn2b	6.97887	7.97049	9.35985
Dmrta1	4.19097	4.87952	5.94564
Tek	6.83926	4.70439	5.13199
Inadl	9.95243	10.8853	11.7733
L1td1	12.4379	11.3806	8.57278
Foxd3	7.91647	7.25553	4.607
Pgm2	9.64515	10.6119	11.4685
Dnajc6	7.74938	5.96128	5.36272
C8b	3.21844	4.31132	4.79313
Ttc39a	6.03149	6.59124	7.7408
Trabd2b	4.28408	5.58935	6.26971
Pdzk1ip1	4.23104	5.22666	6.14315
Dmbx1	3.6922	3.70823	5.40216
Hpdl	7.09107	6.1481	4.63995
Ptch2	7.12298	6.59069	5.15282
Hyi	5.84604	7.12054	7.86805
2610528J11Rik	5.60512	5.06564	7.30317
Mycl	9.57785	11.5289	11.0927
Col8a2	6.15254	9.20561	10.6915
Zfp362	5.3562	6.73573	7.14133
Tmem54	7.64103	5.72446	4.71725
Zbtb8a	9.91998	8.33193	7.3498
Hcrtr1	3.10107	3.34499	4.65599
Tinagl1	7.70293	8.06801	9.88593
Fabp3	10.5781	9.03023	11.5084
Laptm5	7.43402	5.00109	5.77571
Matn1	4.52047	4.40131	6.86252
Rcc1	11.8958	11.3143	10.2531
Smpdl3b	8.58442	6.60455	6.15507
Rhd	7.36111	6.0441	4.89457
Ifnlr1	5.9534	6.3412	7.75573
Rap1gap	7.55399	5.87419	5.82687
Alpl	9.65591	7.58095	6.97077
Klhdc7a	5.54065	7.19133	7.17666
Pramef12	8.78979	6.92003	7.07849
Dhrs3	6.16086	8.2182	7.81425
Gm13242	8.49712	5.59764	5.41728
Gm13051	8.14347	5.52679	5.28787
Zfp600	6.56935	4.39827	4.27385
Gm13247	8.80476	6.01676	5.67204
Rex2	6.58311	4.54005	4.60838
Gm13152	8.42363	6.18467	6.48732
Gm13154	9.61048	7.64261	7.3882
2610305D13Rik	11.3381	9.06536	8.92608
Zfp534	8.42836	5.74131	5.83685
Nppb	4.90805	5.02357	7.24853
Fbxo2	7.96356	6.43287	5.83459
Rbp7	6.32225	3.85117	3.71074
Ajap1	4.16032	4.19606	7.06138
Smim1	5.75202	6.82103	8.47133
Fam132a	7.25337	8.61792	9.54523
Isg15	4.45525	6.50011	5.20441
Abcb1a	6.48505	4.5505	5.01477
Sema3a	4.69194	8.24987	6.96716
Napepld	7.91484	6.69544	5.94506
Reln	6.62926	8.82086	6.93832
Actr3b	7.67945	6.48919	5.60114
En2	5.50166	3.52735	3.36095
Cnpy1	5.77924	4.85232	3.98629
Shh	3.69992	5.36726	4.95675
Gareml	5.55176	4.48821	3.92179
Mapre3	4.65058	5.37107	6.53017
Fndc4	8.73744	10.0687	11.8776
Gckr	4.04997	5.83609	9.49607
4930548H24Rik	6.85809	5.21687	4.42106
Spon2	5.31849	4.84176	9.01028
Fgfr3	6.08471	7.28361	8.50589
Afap1	8.89146	9.61478	11.0817
Man2b2	6.65936	7.51232	8.41561
Ppp2r2c	8.77184	10.8605	10.7164
Jakmip1	7.02013	9.15405	8.77117
Crmp1	9.37626	8.77582	6.79286
Evc	8.57794	7.66218	6.41041
Bst1	4.6219	3.28809	4.02924
Fgfbp1	10.6246	10.8567	12.5794
Slit2	7.12274	9.113	8.98504
Slc34a2	3.81018	4.31528	8.19549
Sel1l3	6.90635	7.45004	9.52983
Pcdh7	6.67692	10.6516	10.6927
Fam114a1	6.39719	7.86625	9.79201
Smim14	7.96292	9.26734	11.4681
Chrna9	6.43062	4.76655	4.13122
Atp8a1	8.93113	11.4758	12.2572
Atp10d	9.48468	10.4216	11.7662
Pdgfra	5.42082	8.76785	8.18786
Ppat	12.2425	11.6714	10.5851
Rest	12.2722	11.0694	10.4684
Adamts3	5.27132	7.24449	7.03782
Afp	3.45292	3.21225	7.15295
Parm1	5.1573	7.76538	9.40518
Cxcl11	4.86611	7.33576	8.0545
Naa11	5.93006	3.77282	3.81264
Prdm8	4.69836	6.20387	6.96715
Fgf5	7.52566	11.1322	11.577
1700007G11Rik	4.31696	5.82294	6.1006
Plac8	9.91396	8.46729	11.5506
Spp1	11.8426	9.77226	9.31224
Gbp8	3.43707	4.23761	4.72854
Barhl2	4.0206	6.23088	6.25134
Tgfbr3	7.02871	9.71146	10.5012
A830010M20Rik	6.0086	6.57111	7.66895
Miat	7.02989	5.0274	5.23903
Asphd2	6.75166	5.29197	4.48319
Acacb	8.43163	7.06972	6.44504
Foxn4	5.22108	3.74179	3.48619
Pla2g1b	7.06644	4.31119	3.77087
Sdsl	3.56776	4.7297	5.98958
P2rx4	6.97148	7.28812	8.84441
Glt1d1	8.48096	7.87729	6.71687
Fzd10	8.96975	9.07216	6.93284
Fzd9	6.37894	5.44608	4.46888
Zp3	5.29373	2.93807	3.04128
Serpine1	6.46956	7.62971	8.74732
Pilra	3.46494	4.39821	6.17556
Pilrb1	2.81899	3.21672	4.54935
Pilrb2	3.13342	3.97481	5.56729
Gpc2	7.28155	8.19516	9.07632
Fam20c	6.18419	7.47295	8.66956
Prkar1b	5.74368	5.85052	7.77032
Adap1	8.78416	6.4189	6.85762
Tmem184a	6.46424	7.16583	9.30709
Sdk1	5.62724	6.02929	7.3468
Mmd2	4.3637	3.26498	2.9707
Tnrc18	8.14215	9.31115	10.2894
Baiap2l1	5.95258	7.19681	8.33468
Nptx2	8.78084	7.60274	10.8092
Flt1	7.83944	10.7392	10.8728
Alox5ap	5.39256	3.3526	3.4722
Col1a2	6.35176	8.99762	11.1213
Sgce	7.7234	8.74479	9.98684
Asb4	5.88078	8.67062	10.0103
Wnt2	4.34311	7.20187	4.83172
Aass	7.72938	6.29024	5.97569
Kcp	5.53073	7.42292	7.65244
Mest	11.007	12.841	12.9242
Mir335	4.5115	5.96095	6.36938
Podxl	10.425	12.3165	13.8974
Plxna4	4.96118	6.77602	8.62822
Akr1b8	7.84536	5.9319	5.78367
Stra8	4.13357	2.25037	2.75724
Slc13a4	4.78792	4.88076	7.41529
Creb3l2	5.8595	7.4115	7.85022
Hipk2	6.53028	7.69445	8.46904
Mkrn1	13.7089	11.8519	10.8576
Mgam	3.70027	4.73536	5.85719
Gm5771	2.86523	3.23944	4.19944
Prss1	3.50362	4.67861	5.49337
Fam131b	6.93026	6.1583	5.07327
Cntnap2	6.84652	10.0375	9.11551
Tmem176b	4.26007	6.38419	6.8538
Tmem176a	4.2697	5.97416	6.70131
Stk31	6.72909	4.43737	4.38341
Evx1	5.24967	6.62989	6.95769
Chn2	5.93837	7.94691	7.98305
Vopp1	7.76105	8.92574	10.0125
Foxi3	6.58147	6.05664	4.51564
Vamp5	4.25576	4.8378	6.00272
Vamp8	9.08651	9.72367	10.794
Mat2a	12.862	12.1882	11.1407
Tacr1	3.20411	3.27571	4.91674
Noto	3.32108	5.9438	3.43208
Add2	5.76706	7.00898	8.03439
Prokr1	3.88906	4.80228	5.87949
Efcc1	3.49949	3.41598	5.10447
Hmces	11.0846	9.61179	9.19432
Aldh1l1	7.63895	9.02022	9.48851
Fbln2	5.83709	8.43015	6.90029
Adamts9	7.38217	10.7105	9.6906
Fam19a4	5.92121	6.47075	4.05056
Syn2	3.31127	3.80825	4.7689
2510049J12Rik	3.12647	3.52947	4.82235
Zfp9	4.73951	5.22402	6.68124
Cacna1c	5.44558	7.75365	8.52368
Lrtm2	4.17546	4.87601	5.86956
Wnt5b	6.79763	7.41166	5.49495
Tuba8	4.43546	7.13917	8.79372
Usp18	4.69699	8.44938	9.08191
Phc1	11.8159	11.1682	9.73652
Gdf3	10.6349	8.71936	6.7679
Dppa3	10.289	6.81201	7.01406
Nanog	11.4438	10.5881	8.65329
Ltbr	7.63019	9.11974	9.44208
Pde3a	4.78198	6.48588	6.70459
Bcat1	12.4107	12.1215	9.70671
Lrmp	6.33594	4.83431	4.23754
Itpr2	5.83726	8.41966	8.88673
AU018091	9.93427	6.69764	7.39953
D7Ertd143e	12.3942	10.905	10.1582
Nlrp12	7.40776	6.12934	5.56673
Tmc4	5.72696	6.60756	8.09811
Tnnt1	7.48859	8.42056	11.9807
Gm6792	6.19331	3.82851	3.85517
Zim1	5.36022	6.08554	7.53718
Zscan4a	4.80666	2.79527	2.92138
Zscan4c	5.36556	3.56815	3.58621
Zscan4d	5.31346	3.40312	3.25895
Foxa3	7.09581	7.15728	9.57595
Ppm1n	6.75769	5.85168	5.09859
Zfp296	7.72809	5.77782	5.66534
Nlrp9b	5.81936	4.17161	3.70136
Cadm4	6.74833	7.00113	8.613
Grik5	7.41173	8.37323	9.20268
Ltbp4	10.0157	8.45083	8.24674
Dll3	7.42771	8.54154	6.41491
Rinl	8.42471	5.66467	5.00215
Kirrel2	6.91087	6.50177	4.84242
Nphs1	7.77212	6.46476	5.64574
Rhpn2	9.28205	9.4766	11.0871
Tdrd12	10.0376	7.11473	6.63442
Ccne1	12.2905	10.9085	9.7483
A230077H06Rik	3.32788	4.84701	4.15205
Vstm2b	4.97608	7.9432	6.95458
Zfp936	8.99198	5.4782	5.06697
EU599041	8.38015	5.67831	5.10453
Zfp819	7.29582	5.63401	4.82379
Klk1b3	3.2139	3.35764	5.4724
Rras	7.33349	8.39303	9.26354
Rcn3	9.56057	10.6498	11.7746
Dkkl1	5.23112	5.55262	7.92583
Hsd17b14	8.10334	5.32901	4.80672
Fut1	5.80741	7.50836	8.29005
Tph1	4.7409	6.65859	10.1893
Nav2	9.5605	8.00742	7.75494
Nell1	4.49838	3.95068	6.43472
Apba2	6.77028	6.2297	4.85558
Pcsk6	8.79336	6.95335	6.47648
Nr2f2	3.51409	4.0726	5.72561
Rgma	5.33456	7.54338	8.57889
Isg20	4.41018	5.94862	6.14264
Acan	6.85287	5.21141	4.75267
Crtc3	5.75144	6.92367	7.73476
Slc28a1	7.54811	5.72766	5.04101
Bnc1	4.59588	7.65339	7.42368
Sh3gl3	7.74263	6.80414	5.31117
Ctsc	9.19455	10.8669	11.3422
Rab38	6.83245	8.84695	8.50431
Gab2	5.21795	6.17253	7.41766
Myo7a	7.90318	8.31724	9.77308
Wnt11	5.50566	8.49617	9.92493
Mogat2	7.61619	9.60564	10.0377
Map6	7.31477	5.22437	5.2808
Serpinh1	11.4092	13.269	13.6671
Gdpd5	6.29199	8.07091	9.59149
Relt	8.35989	10.2897	10.8538
Pde2a	8.09487	6.21779	6.40506
Usp17lb	3.61022	2.23733	2.47376
Hpx	3.00831	2.83908	4.6169
Nlrp14	4.55836	3.36879	3.15477
Rbmxl2	9.92161	7.42112	6.33148
Mir1970	4.32196	2.70141	2.69326
Tub	8.28529	6.78246	5.41641
Mical2	5.78192	5.49958	7.67559
Tmc7	6.91177	8.67446	9.0006
Slc5a11	6.24341	4.29193	4.43976
Nfatc2ip	10.6377	9.15007	8.71438
Coro1a	8.23319	6.61327	5.59784
AI467606	5.77469	3.91235	3.92808
Spn	6.90421	4.18913	3.62128
Mylpf	11.0026	6.69012	7.0508
Sept1	9.29685	6.45386	6.73793
Zfp629	7.39986	9.12456	9.1974
Chst15	7.54662	10.1966	10.766
Gm10584	4.49484	6.10663	5.99877
Ctbp2	12.4648	11.696	10.7585
Nkx6-2	5.85594	4.59156	3.84513
Utf1	10.4168	8.72404	7.40471
Syce1	6.45355	3.88972	4.03378
Urah	7.65687	5.89376	5.72705
Ifitm1	10.5216	8.68524	7.85155
Ifitm3	10.2808	9.03984	8.05195
Dusp8	6.06014	6.59438	8.30668
H19	10.6171	10.7261	14.2004
Igf2	8.62115	10.206	13.2591
Igf2os	5.2103	6.10947	8.52608
Phlda2	9.65844	8.08232	7.22375
Osbpl5	7.30422	8.15947	9.25915
Fgf4	10.6474	7.78301	7.76919
Fgf15	6.21056	6.47161	4.46724
Ccnd1	11.4329	10.9334	8.59664
Col4a1	9.96801	11.4538	12.1962
Col4a2	8.852	10.5577	11.4331
F10	3.0863	3.21185	4.85646
Angpt2	6.56028	6.90897	8.67869
Xkr5	7.65155	7.30913	5.67268
Sfrp1	8.98029	11.1612	12.1557
1810011O10Rik	4.796	5.90412	8.01227
Zfp703	4.93426	6.58005	6.89843
Tnks	10.6854	11.9699	12.918
Ppp1r3b	6.52153	7.80705	8.51779
Triml1	8.29312	5.62962	6.12402
Triml2	9.4322	6.22878	6.69833
Zfp42	12.0419	8.5888	8.58479
Pdlim3	8.20918	9.8904	11.1046
Sh3rf1	8.68641	9.76646	10.6719
Tll1	6.45779	8.39666	9.29757
Apela	10.5824	10.557	8.54041
Ncan	7.34152	6.26991	4.92667
Tmem59l	7.24288	5.61512	4.91907
Kcnn1	6.85309	7.70311	9.00208
Klf2	9.11767	6.69728	6.34731
Smad1	9.05079	10.35	10.8069
Clgn	6.14433	4.19229	5.3157
Cbln1	5.93839	8.07266	9.31389
Gm2694	4.88485	5.66721	6.94921
Heatr3	11.25	10.6915	9.53092
Tox3	5.68738	6.81603	8.27173
Irx3	4.7403	6.42494	8.48162
Crnde	5.72273	5.96235	7.67669
Irx5	5.03571	4.80586	7.13763
Ccl17	3.29721	4.17075	5.28832
Mmp15	7.76625	8.87362	9.66496
Cdh8	4.84843	6.12718	7.17681
Cdh11	5.55823	8.76081	6.50428
Ces4a	5.60744	3.77556	4.1886
Psmb10	9.85152	10.7621	8.80139
Nqo1	8.88205	6.90676	5.78721
Maf	4.37156	6.78651	6.98926
Cdyl2	9.44733	7.16237	6.93791
Plcg2	10.1958	9.15728	8.13636
Mlycd	6.88757	7.92841	8.69523
Adad2	6.70319	4.21423	4.10991
Cotl1	9.54729	10.3231	11.8653
Zfpm1	6.89174	8.07649	9.0752
Tubb3	10.3455	7.73419	6.25965
Rhou	9.07705	9.93239	11.4051
Acta1	6.772	6.69462	9.26371
Fam89a	6.91582	8.52932	9.0342
Nrp1	6.20437	9.58513	9.64954
Bmper	4.76659	7.42638	7.92442
Jam3	8.57568	8.66568	6.54462
Ntm	4.5793	5.04811	6.3793
Adamts15	7.51709	8.6324	10.2448
Kcnj5	4.5821	7.45437	10.1896
Fez1	6.70739	4.73948	4.75298
Gramd1b	7.65272	6.77117	9.35623
Oaf	6.50287	8.63941	8.18085
Scn4b	5.27179	7.86143	9.37891
Fxyd6	8.46614	10.1093	11.1069
Apoa1	3.87233	4.26994	8.6685
Apoa4	2.59233	2.71898	4.63616
Zbtb16	3.83045	4.13354	5.97277
Ttc12	7.1654	7.95786	8.97864
Ncam1	6.87103	9.47499	9.9662
Plet1	5.61884	7.18218	8.64263
Slc35f2	10.4582	9.43105	8.5081
Crabp1	7.24747	5.78969	5.1958
AI118078	6.91307	5.91319	4.57806
Pml	10.8306	9.32521	8.84022
Calml4	6.01142	3.93769	4.4138
Dapk2	6.08736	9.44606	10.2142
Usp3	8.67352	9.78909	10.4179
Aph1c	5.56907	6.60646	7.62174
Khdc3	6.41037	3.46789	3.37538
Unc13c	4.08778	4.34935	6.0788
Bmp5	3.57508	5.59932	4.76401
Lrrc1	9.23798	10.1094	10.9079
Gsta4	12.5433	10.978	9.40208
Dppa5a	14.4789	11.3723	11.4015
Ooep	9.61443	6.19923	6.42943
Myo6	8.3546	8.64542	10.5363
Elovl4	7.55568	6.90715	5.58877
Ctsh	6.05565	7.37795	11.3788
Slc35g2	5.00136	6.88937	7.35486
Trf	7.02499	4.82589	5.06752
Sema3b	7.2897	7.59601	9.09551
Sema3f	6.53717	8.54544	8.13571
Camkv	8.28118	7.641	6.41408
Tcta	6.60528	7.57357	9.01042
Shisa5	8.49755	9.71393	10.8179
Pth1r	6.06278	7.16603	8.53478
Myl3	4.60829	3.97716	8.15664
Tdgf1	12.9413	12.7331	10.5402
Ltf	3.26283	3.41915	5.13856
Cmtm8	5.8162	7.48466	8.46058
Eomes	8.0527	11.1663	11.0795
Vill	7.21969	7.82215	10.0355
Ano10	7.30264	8.95989	9.82491
Dgkk	6.62619	9.6632	10.9712
Gata1	5.33061	7.35476	8.38403
Suv39h1	10.1918	11.3412	12.058
Slc38a5	5.50255	6.29236	8.36274
Dynlt3	7.38714	8.45798	10.0457
Tspan7	9.44302	10.7465	12.0741
Chst7	6.25752	7.81137	5.78622
Klhl13	12.8231	9.62616	9.96421
Zcchc12	6.23617	6.73232	4.65713
Rhox6	6.91612	4.88031	5.43574
Rhox9	5.78508	3.85358	4.3052
Lamp2	9.27398	10.1859	11.0326
Dcaf12l1	9.06841	7.18657	6.60326
Apln	5.46751	8.43033	4.15137
Gpc4	9.29773	10.645	12.5377
Gpc3	9.65489	12.2829	12.8456
Mir20b	3.37215	3.09613	2.56827
Mir18b	6.2386	5.24436	4.35106
Kis2	8.67062	7.66745	5.37902
Ccdc160	6.28266	5.81045	4.39482
Phf6	10.1091	9.64142	8.14369
C430049B03Rik	5.50693	6.53269	7.95546
4930502E18Rik	3.64185	2.73837	2.37278
Mtap7d3	6.68789	6.17503	4.92725
Mcf2	8.11474	6.28166	5.95626
Ldoc1	3.41171	2.65663	2.44271
Aff2	4.91054	5.87312	7.39839
Xlr3c	4.48879	2.96754	2.88785
Pdzd4	11.4364	9.62399	8.05493
Dkc1	12.0901	11.3949	10.3779
Mageb16	7.83438	4.81308	4.84228
Pcyt1b	8.76381	7.9725	6.50991
AU015836	8.65025	5.62018	7.8057
Stard8	7.43656	10.045	9.30427
Tex11	5.68991	3.62488	3.82606
Cited1	6.2788	6.86251	8.40103
C77370	9.51318	5.82357	5.07367
Lpar4	8.77448	8.28467	6.41429
Taf7l	5.41893	3.43881	3.8032
Nxf7	4.81158	5.85606	7.70039
Mum1l1	8.7477	10.6495	11.5139
Trap1a	9.89776	7.32246	6.99235
Nup62cl	8.92729	7.56356	6.91883
Prps1	11.0765	9.875	8.00385
Tsc22d3	7.18354	9.02068	9.12929
Irs4	7.02233	9.62761	12.2691
Capn6	6.23298	10.7466	12.0416
Alg13	12.1435	10.7245	10.4459
Amot	10.2779	13.7664	14.8343
Maged2	10.2177	11.3009	12.0308
Rragb	9.13098	8.52952	7.06333
Spin2c	7.98845	8.73738	10.4356
Map7d2	7.63393	6.97023	5.50767
Gpm6b	5.77007	8.71479	8.21945
Arhgap6	5.61217	6.92612	7.95132
