## Supplementary material for "Pre-marked chromatin and transcription factor co-binding shape the pioneering activity of Foxa2": Table S7

### Sheet: Fig.4C
state	time	p.value	estimate	conf.int.low	conf.int.hig	padj
late.peaks	d0-d3F	1.89936e-14	-0.144542	-0.181069	-0.107881	2.27923e-14
late.peaks	d0-d5FS	7.40219e-190	0.782204	0.7315	0.8328	2.22066e-189
shared.peaks	d0-d3F	3.35374e-15	0.177418	0.133166	0.222071	5.03061e-15
shared.peaks	d0-d5FS	9.84414e-296	1.01695	0.966331	1.0674	5.90649e-295
transient.peaks	d0-d3F	0.0454857	0.0487496	0.000961272	0.0967568	0.0454857
transient.peaks	d0-d5FS	8.67502e-21	0.23393	0.184769	0.283266	1.735e-20

### Sheet: Fig.4E
state	time	p.value	estimate	conf.int.low	conf.int.hig	padj
Foxa2.transient	d0-d3F	1.30606e-96	3.77505	3.42004	4.13498	3.48283e-96
Foxa2.transient	d0-d5FS	2.22955e-15	1.19496	0.899937	1.49005	2.97273e-15
Foxa2.stable	d0-d3F	8.27491e-106	4.25508	3.87501	4.64005	3.30996e-105
Foxa2.stable	d0-d5FS	2.17934e-82	3.97498	3.55001	4.40504	4.35867e-82
Foxa2.late	d0-d3F	2.29666e-69	2.58998	2.30994	2.87006	3.67466e-69
Foxa2.late	d0-d5FS	6.07493e-130	4.67493	4.26503	5.09499	4.85995e-129
random	d0-d3F	2.53085e-05	0.355057	0.189971	0.52503	2.8924e-05
random	d0-d5FS	0.119029	0.130034	-0.0300117	0.30005	0.119029

### Sheet: Fig.4F
state	time	p.value	estimate	conf.int.low	conf.int.hig	padj
Foxa2.transient	d0-d3F	3.96632e-139	6.91003	6.40998	7.41502	7.93263e-139
Foxa2.transient	d0-d5FS	2.00266e-83	5.05495	4.54509	5.56495	2.67021e-83
Foxa2.stable	d0-d3F	5.72343e-192	8.25494	7.745	8.76504	1.52625e-191
Foxa2.stable	d0-d5FS	7.14529e-297	11.375	10.825	11.925	2.85812e-296
Foxa2.late	d0-d3F	3.10414e-107	4.80001	4.4	5.20495	4.96663e-107
Foxa2.late	d0-d5FS	0	13.99	13.435	14.545	0
random	d0-d3F	3.15587e-08	0.454965	0.294955	0.615011	3.60671e-08
random	d0-d5FS	0.000705771	0.269956	0.110002	0.425003	0.000705771

### Sheet: Fig.4G
state	time	p.value	estimate	conf.int.low	conf.int.hig	padj
late.peaks	het-homo	2.49241e-89	-0.556124	-0.610105	-0.502189	3.73861e-89
shared.peaks	het-homo	2.35767e-120	-0.667938	-0.722701	-0.613147	7.07302e-120
transient.peaks	het-homo	2.82772e-08	-0.144073	-0.195012	-0.0932307	2.82772e-08

### Sheet: Fig.7G
state	comparison	p.value	estimate	conf.int.low	conf.int.hig	padj
foxa2.gata4.peaks	d0-d2p	0	0.450811	0.431698	0.469972	0
foxa2.gata4.peaks	d0-d2fg	0	1.35462	1.3328	1.37644	0
foxa2.gata4.peaks	d2p-d2fg	0	0.885695	0.861051	0.910307	0

### Sheet: Fig.S6H
mark	state	p.value	estimate	conf.int.low	conf.int.hig	padj		statistics is referred to the comparison with Foxa2 binding sites in beta cells
H3K4me1	Foxa2.transient	0	3.42503	3.20506	3.66006	0
H3K4me1	Foxa2.stable	0	3.98007	3.74504	4.22002	0
H3K4me1	Foxa2.late	1.15444e-156	1.73006	1.58992	1.87493	3.07851e-156
H3K27ac	Foxa2.transient	1.75444e-253	1.82996	1.69498	1.94003	8.4213e-253
H3K27ac	Foxa2.stable	3.94607e-266	2.12498	1.97003	2.24494	3.15686e-265
H3K27ac	Foxa2.late	1.23446e-151	1.19501	1.10492	1.28996	2.96271e-151
H3K4me3	Foxa2.transient	7.47786e-243	1.01003	1.00994	1.17996	2.99115e-242
H3K4me3	Foxa2.stable	1.00888e-261	1.34997	1.18007	1.35005	6.05327e-261
H3K4me3	Foxa2.late	4.28879e-110	0.500043	0.499935	0.509941	8.57759e-110
Medip.5hmC	Foxa2.transient	1.19909e-158	2.00997	1.76004	2.25004	3.59728e-158
Medip.5hmC	Foxa2.stable	3.35796e-191	2.75007	2.50995	2.76005	1.1513e-190
Medip.5hmC	Foxa2.late	7.11483e-122	1.74994	1.50004	1.75998	1.55233e-121
H3K27me3	Foxa2.transient	0.989782	-4.48717e-05	-0.080015	0.0800628	0.989782
H3K27me3	Foxa2.stable	0.0215853	0.109952	0.0150373	0.195045	0.0246689
H3K27me3	Foxa2.late	9.43797e-24	0.464959	0.370063	0.555033	1.51007e-23
H3K9me3	Foxa2.transient	3.04928e-15	-0.120023	-0.229941	-0.11001	4.30486e-15
H3K9me3	Foxa2.stable	4.14291e-32	-0.230044	-0.230031	-0.229914	7.64845e-32
H3K9me3	Foxa2.late	0.000673452	-0.109942	-0.110028	-2.11904e-05	0.000850677
H4K20me3	Foxa2.transient	1.00656e-05	-0.139943	-0.140034	-4.89683e-05	1.34208e-05
H4K20me3	Foxa2.stable	2.2888e-24	-0.279966	-0.280011	-0.14007	3.92367e-24
H4K20me3	Foxa2.late	0.555626	7.26878e-05	-6.08189e-05	2.18051e-06	0.579783
Medip.5mC	Foxa2.transient	0.414056	-1.21387e-06	-0.159954	3.18048e-05	0.451697
Medip.5mC	Foxa2.stable	0.0104083	0.159944	8.4826e-05	0.160003	0.0124899
Medip.5mC	Foxa2.late	1.05597e-22	0.469991	0.319988	0.479995	1.58395e-22

### Sheet: Fig.S6I
mark	state	p.value	estimate	conf.int.low	conf.int.hig	padj		statistics is referred to the comparison with Foxa2 binding sites in liver
H3K4me1	Foxa2.endoderm	5.07232e-274	2.20997	2.06498	2.34999	2.02893e-273
H3K27ac	Foxa2.endoderm	1.05633e-66	0.759981	0.510025	0.759999	1.40844e-66
H3K4me3	Foxa2.endoderm	5.19196e-266	0.529979	0.515018	0.539928	1.03839e-265
H3K27me3	Foxa2.endoderm	4.82525e-12	0.174958	0.125038	0.180026	4.82525e-12

### Sheet: Fig.S7C-D
state	condition	p.value	estimate	conf.int.low	conf.int.hig	padj
H3K4me1	d0-d2p	0	7.54002	7.36498	7.72	0
H3K27ac	d0-d2p	0	2.90501	2.77499	3.04	0

### Sheet: Fig.S7E
state	time	p.value	estimate	conf.int.low	conf.int.hig	padj
FVFn.peaks	nc-up	1.54264e-157	0.798241	0.748542	0.847838	1.54264e-157
