## Supplementary material for "Pre-marked chromatin and transcription factor co-binding shape the pioneering activity of Foxa2": Table S8

### Sheet: Foxa2_regulated_genes_p0.05_end
Gene ID	baseMean	log2FoldChange	lfcSE	stat	pvalue	padj	endo_up
Ackr3	98.7931	2.76365	0.463076	3.80854	0.000139787	0.0122207
Mlph	66.0617	4.6354	0.625884	5.80843	6.30617e-09	1.46967e-06
Prelp	64.4818	6.11497	0.880388	5.8099	6.25087e-09	1.46967e-06
Rgl1	276.913	3.63609	0.342333	7.70038	1.35666e-14	6.50408e-12
Qsox1	170.135	2.57883	0.361027	4.37315	1.22466e-05	0.00146782
Fcgr3	175.741	7.53989	0.788674	8.29226	1.11115e-16	7.50633e-14
Prox1	33.4406	5.1629	0.983634	4.23216	2.31453e-05	0.00257055	x
Camk1g	44.7355	4.39044	0.77228	4.39017	1.13261e-05	0.00137492	x
Aig1	166.915	2.5072	0.368701	4.08788	4.35336e-05	0.00443148
Enpp1	83.6559	2.58023	0.44607	3.54256	0.000396271	0.0300478
Hkdc1	24.0182	6.6575	1.60206	3.53139	0.000413387	0.0307188	x
Slc16a9	63.6196	3.00966	0.519528	3.86824	0.000109622	0.00987392
Col6a1	61.7874	3.77731	0.577132	4.81226	1.4923e-06	0.000206818
Cstb	1884.59	1.59885	0.176407	3.39472	0.000686979	0.0460356
Madcam1	144.432	2.35759	0.384329	3.53235	0.000411882	0.0307188
Arid3a	370.786	2.04442	0.265742	3.93018	8.48814e-05	0.00793401
Phlda1	845.881	3.65725	0.209324	12.6945	6.34444e-37	2.35728e-33
Wif1	32.8038	3.90505	0.808823	3.59171	0.000328519	0.0251672
Nab2	135.678	2.35339	0.36315	3.72681	0.000193919	0.0160113
Mettl7b	20.9025	5.44296	1.29739	3.42455	0.000615825	0.0421546
Xbp1	2075.39	1.94084	0.232395	4.04844	5.15604e-05	0.00510861
Igfbp3	878.235	1.94344	0.257015	3.67076	0.00024183	0.019323
Egfr	359.33	2.8098	0.359194	5.03852	4.69156e-07	7.16868e-05
Slit3	116.875	2.66869	0.394317	4.23186	2.31768e-05	0.00257055
Pdlim4	173.553	3.50586	0.382889	6.54461	5.96527e-11	1.847e-08
Fam57a	220.236	2.85518	0.323346	5.73743	9.61233e-09	2.10086e-06
AU040972	66.5915	6.57407	0.959772	5.80771	6.33342e-09	1.46967e-06
Car4	834.581	-2.37429	0.266972	-5.1477	2.63698e-07	4.21407e-05
Itga3	1067.07	1.87465	0.208402	4.19694	2.70541e-05	0.00297836
Copz2	119.576	3.59578	0.426852	6.08123	1.19264e-09	3.05605e-07
Ptrf	461.894	1.90922	0.253588	3.58542	0.000336533	0.025649
Naglu	108.673	2.49789	0.395003	3.7921	0.000149381	0.0129076	x
Prkca	124.094	2.7035	0.385319	4.42101	9.82405e-06	0.00120665
Sox9	96.4815	6.37245	0.762971	7.04148	1.90204e-12	7.14605e-10	x
Sstr2	38.6585	4.09056	0.752224	4.10856	3.98129e-05	0.00416689
Gprc5c	888.776	2.35329	0.269051	5.02988	4.90796e-07	7.36789e-05	x
Rab37	53.0027	3.73005	0.621999	4.38916	1.1379e-05	0.00137492	x
Itgb4	362.993	2.36682	0.266146	5.13562	2.81219e-07	4.39945e-05
Foxj1	245.129	3.37268	0.306968	7.72939	1.08063e-14	5.35344e-12
Timp2	152.512	2.46544	0.369771	3.96311	7.39803e-05	0.00695883
Kcns3	97.9463	2.51951	0.431877	3.51838	0.000434193	0.0313251	x
Pygl	200.692	4.13522	0.35634	8.7984	1.38779e-18	1.21325e-15
Gpx2	1113.5	2.97661	0.206821	9.55712	1.21085e-21	1.38428e-18
Galnt16	127.117	3.45269	0.409313	5.99221	2.07012e-09	5.21461e-07
Fos	542.702	2.16125	0.291759	3.98018	6.88629e-05	0.00664572
Tgfb3	72.4297	4.04825	0.577172	5.28135	1.28233e-07	2.09428e-05	x
Akr1c13	41.6435	3.31085	0.681019	3.39322	0.00069075	0.0460356
Gpld1	335.973	3.26418	0.332025	6.81931	9.14779e-12	3.23701e-09
Foxq1	52.21	3.62383	0.673866	3.8937	9.87288e-05	0.00905745	x
Slc22a23	177.663	2.49192	0.36095	4.1333	3.57587e-05	0.00382335	x
Nedd9	255.652	4.64305	0.423926	8.59359	8.42932e-18	6.26382e-15
Rbm24	43.5557	3.74775	0.66946	4.10442	4.05332e-05	0.00421262
Pcsk1	89.5247	2.49637	0.432635	3.45874	0.000542706	0.0378671
Elovl7	248.064	2.85089	0.33216	5.57229	2.51406e-08	4.85245e-06	x
Kcnma1	59.1031	3.36054	0.590978	3.9943	6.48863e-05	0.00630288
Ang	37.0614	5.2262	0.955047	4.42512	9.63881e-06	0.00119377	x
Rnase4	277.683	3.90941	0.369447	7.87506	3.40587e-15	2.10908e-12	x
Lats2	179.569	2.74792	0.342169	5.10835	3.24976e-07	5.03104e-05
Gata4	96.3719	2.60231	0.42401	3.77895	0.000157488	0.0134517	x
Clu	2356.95	2.49946	0.258294	5.80523	6.42771e-09	1.46967e-06
Adam28	38.3861	7.35703	1.55126	4.09799	4.16755e-05	0.00430126
Fgf17	134.854	-2.42488	0.379364	-3.75597	0.000172672	0.0145809
Lcp1	681.191	4.19675	0.266094	12.0136	3.01491e-33	6.19912e-30	x
Sox21	91.216	2.95472	0.453482	4.31047	1.62905e-05	0.00193688
Osmr	59.0924	3.97663	0.611982	4.86392	1.15081e-06	0.000162889
Egflam	163.141	6.42943	0.622079	8.72787	2.59507e-18	2.14266e-15	x
Cdh9	84.8119	-3.51888	0.503561	-5.00213	5.66993e-07	8.18121e-05
Grhl2	606.247	-2.10512	0.229088	-4.82399	1.40714e-06	0.000197292
Psca	77.2312	9.80642	1.5249	5.77506	7.6926e-09	1.73223e-06	x
Ly6a	64.2236	4.60457	0.636098	5.66669	1.45583e-08	2.96391e-06
Kdelr3	240.711	2.17529	0.290119	4.05108	5.09821e-05	0.00508521
Upk3a	12.7513	7.20445	1.75472	3.53586	0.000406454	0.0305087
Krt7	880.758	3.79155	0.273861	10.1933	2.12379e-24	2.63032e-21	x
Krt18	6194.29	3.5367	0.67341	3.76695	0.000165257	0.0140346	x
Emp2	853.4	4.7836	0.239187	15.8186	2.31615e-56	1.14742e-52
Chrd	95.8679	3.06139	0.464062	4.44207	8.90979e-06	0.00111275	x
2510009E07Rik	56.1733	9.34719	1.54086	5.41722	6.05316e-08	1.12453e-05
Kng2	88.7235	6.23229	0.776207	6.74084	1.57475e-11	5.31908e-09
Kng1	491.806	7.02518	0.478743	12.5854	2.5398e-36	7.5493e-33
Hes1	299.788	1.9702	0.264135	3.67315	0.000239583	0.019247	x
Fam43a	652.719	1.87178	0.212113	4.10997	3.95707e-05	0.00416689
Fstl1	2630.71	1.79177	0.217202	3.64531	0.000267066	0.0212253
Popdc2	29.6648	8.42293	1.58712	4.67698	2.91133e-06	0.000382904
Upk1b	173.321	6.71694	0.680002	8.40725	4.19745e-17	2.9706e-14
Cd200r1	13.3707	7.27211	1.74427	3.59583	0.000323358	0.0250193
Phldb2	737.154	2.5144	0.283107	5.34923	8.83306e-08	1.54443e-05
App	1473.93	2.99279	0.223497	8.91639	4.81747e-19	4.47483e-16	x
Il10rb	94.5597	4.02953	0.529475	5.72175	1.0543e-08	2.27086e-06	x
Runx1	61.1093	3.16266	0.594221	3.63949	0.000273173	0.0215952	x
Spdef	90.0393	8.58759	1.47581	5.1413	2.72839e-07	4.31376e-05	x
Clic1	2247.95	1.8933	0.264022	3.38344	0.000715842	0.0472837
Ltb	215.525	3.68489	0.357454	7.51115	5.86091e-14	2.63954e-11
Pla2g7	996.491	5.3041	0.251412	17.1197	1.05781e-65	7.8606e-62
Tnfsf9	289.083	3.57685	0.35369	7.28563	3.20177e-13	1.3218e-10
Gata6	80.8158	5.23456	0.646148	6.55355	5.61853e-11	1.77665e-08	x
Dsc2	243.675	2.42172	0.418969	3.39337	0.000690386	0.0460356
Gfra3	106.847	3.9138	0.477375	6.1038	1.03576e-09	2.74884e-07
Cd14	72.6591	5.69014	0.756518	6.19964	5.65912e-10	1.55752e-07
Arap3	373.247	2.06364	0.267778	3.97209	7.12441e-05	0.00678737
Fbn2	143.017	2.95175	0.36355	5.36857	7.93623e-08	1.42106e-05
Piezo2	96.5876	2.92344	0.545491	3.52608	0.00042176	0.0308778
Ccdc68	94.2636	3.18631	0.513216	4.26003	2.044e-05	0.00232619	x
Pqlc1	323.266	2.25361	0.264777	4.73461	2.19479e-06	0.000296536
AW112010	297.357	11.7501	1.47812	7.27281	3.52075e-13	1.4142e-10
Gna14	495.877	2.25563	0.224022	5.60493	2.08338e-08	4.12843e-06
Dmrt2	31.6175	5.44918	1.05035	4.23591	2.27629e-05	0.00256289
Cyp26a1	76.2831	3.54114	0.506724	5.01483	5.30808e-07	7.81077e-05	x
Rbp4	52.8236	2.9506	0.56784	3.43512	0.000592286	0.0407526	x
Fam107b	1255.04	2.96293	0.226234	8.67652	4.08062e-18	3.1919e-15	x
Proser2	154.049	2.91028	0.363551	5.25452	1.48414e-07	2.39753e-05
Itih2	14.0602	7.34982	1.74797	3.63269	0.000280484	0.0220558
Fam102a	405.429	1.81328	0.237563	3.42344	0.000618336	0.0421546
Angptl2	118.478	3.69	0.505387	5.32266	1.02262e-07	1.74691e-05	x
Nostrin	24.025	5.68419	1.26164	3.71279	0.00020499	0.0168318
Osbpl6	128.429	3.01711	0.42656	4.72877	2.25882e-06	0.000302438
Itgav	935.223	2.05944	0.199677	5.30575	1.12212e-07	1.89511e-05
Cd82	288.62	5.59955	0.431582	10.6574	1.60995e-26	2.39271e-23	x
Ehf	22.3792	4.99524	1.14863	3.47827	0.000504659	0.0357155	x
Ryr3	55.8183	-3.06761	0.588295	-3.51458	0.000440451	0.0315783
Sqrdl	64.5218	3.44836	0.646017	3.78993	0.000150688	0.0129452	x
Mal	25.6088	4.14945	0.928897	3.39053	0.000697581	0.0462832
Siglec1	69.4539	8.20428	1.49751	4.81085	1.50292e-06	0.000206818
Rin2	420.313	2.7015	0.241693	7.03993	1.92331e-12	7.14605e-10	x
Foxa2	1482.65	5.9788	0.238858	20.8442	1.72036e-96	2.55681e-92	x
Tgm2	268.4	2.93356	0.323051	5.98531	2.15984e-09	5.34993e-07	x
Mmp9	133.507	2.7276	0.377418	4.57743	4.70722e-06	0.000597938
Eya2	84.5861	5.45504	0.666855	6.68068	2.37843e-11	7.85515e-09	x
Fam210b	263.184	2.2263	0.301889	4.06211	4.8632e-05	0.00488357	x
Gata5	23.0906	4.97701	1.10639	3.59459	0.000324904	0.0250193
Fndc3b	348.139	2.04541	0.261598	3.99623	6.43585e-05	0.00629274	x
Lhfp	96.1991	2.74987	0.473885	3.6926	0.000221977	0.0181265	x
Fgb	1048.38	12.129	1.43674	7.74606	9.47872e-15	4.85768e-12	x
Efna1	163.994	2.31133	0.342629	3.82725	0.000129583	0.0113956
Csf1	90.7783	3.10845	0.53798	3.9192	8.88417e-05	0.00820103
Lef1	586.846	-1.92574	0.263095	-3.51865	0.000433746	0.0313251
Slc39a8	501.548	3.22249	0.299748	7.41452	1.22067e-13	5.18331e-11	x
Rusc2	329.12	2.2076	0.304476	3.96617	7.30371e-05	0.00691387
Cdkn2b	259.575	2.75268	0.308621	5.67907	1.35431e-08	2.79632e-06	x
Jun	771.602	2.17613	0.209953	5.60188	2.1204e-08	4.14649e-06
Rab3b	204.388	2.23632	0.32122	3.84883	0.000118683	0.0104992
Hcrtr1	25.5492	8.20931	1.61082	4.47556	7.62118e-06	0.000959881	x
Tinagl1	198.79	2.94883	0.406304	4.79649	1.61468e-06	0.00022016	x
Man1c1	339.037	2.68502	0.272813	6.17647	6.55491e-10	1.77126e-07
Id3	2285.3	1.63833	0.189404	3.37021	0.000751099	0.0491755
Htr1d	32.8718	3.88932	0.78494	3.68094	0.000232375	0.0188719
Shh	181.255	8.59495	1.06348	7.14162	9.22364e-13	3.60741e-10
Sel1l3	177.317	2.84322	0.396398	4.64992	3.32069e-06	0.000432913	x
0610040J01Rik	129.345	3.12615	0.389828	5.45406	4.92325e-08	9.26194e-06
Fam114a1	112.951	2.52323	0.392623	3.87963	0.000104614	0.00948032	x
Smim14	383.01	2.13397	0.241953	4.68676	2.77571e-06	0.000368327	x
Atp8a1	503.377	2.42109	0.227402	6.24922	4.12507e-10	1.15673e-07	x
Pdgfra	38.9359	3.80986	0.799692	3.51368	0.000441951	0.0315783	x
Parm1	217.461	3.1885	0.383254	5.7103	1.12776e-08	2.39439e-06	x
Cxcl10	145.12	5.3287	0.557415	7.76566	8.12234e-15	4.47089e-12
Anxa3	1586.24	3.88435	0.592484	4.86824	1.12595e-06	0.000160902
Adrbk2	228.997	3.17313	0.341223	6.36865	1.90694e-10	5.55703e-08
Fam101a	37.4183	4.24113	0.774427	4.18519	2.84925e-05	0.00309092
Cldn4	1295.37	1.81639	0.231683	3.52373	0.000425522	0.0310005
Baiap2l1	241.297	2.24743	0.29254	4.26414	2.00677e-05	0.00231198	x
Cdx2	69.2348	6.21352	0.856842	6.08458	1.16797e-09	3.04532e-07
Flt1	313.79	5.02036	0.384625	10.4527	1.42477e-25	1.92499e-22	x
Met	282.997	2.74544	0.325739	5.35841	8.39596e-08	1.48548e-05
Zc3hav1	173.077	2.93639	0.34371	5.63379	1.76296e-08	3.5407e-06
Npy	56.2282	6.89974	1.1746	5.02278	5.09297e-07	7.56918e-05
Vamp5	21.6342	4.88253	1.15298	3.36739	0.000758822	0.0494632	x
Tacr1	144.819	9.26837	1.45595	5.67902	1.3547e-08	2.79632e-06	x
Rab11fip5	163.162	2.31087	0.345184	3.7976	0.000146102	0.012698
Gkn2	11.5799	7.06918	1.79453	3.38204	0.000719504	0.0473153
Camk1	266.021	2.11268	0.271902	4.09222	4.27265e-05	0.00437931
Vgll4	126.581	2.43002	0.371012	3.85437	0.000116028	0.0103655
Syn2	82.4894	9.89931	1.50135	5.92755	3.07481e-09	7.49145e-07	x
Timp4	47.6412	3.60097	0.662257	3.92743	8.58578e-05	0.00797512
Ret	124.568	2.60738	0.390128	4.12013	3.78651e-05	0.00401965
Usp18	11.5124	7.05883	1.7852	3.39393	0.000688975	0.0460356	x
Gprc5a	528.154	2.79817	0.27809	6.46614	1.00537e-10	2.98837e-08
Pthlh	26.9306	5.85849	1.29432	3.75371	0.000174236	0.0146299
Plaur	1206.2	2.16057	0.288285	4.02576	5.67927e-05	0.00558975
Cxcl17	25.9369	4.39082	0.979469	3.46189	0.000536388	0.0376028
Axl	429.818	3.3209	0.337632	6.87406	6.24001e-12	2.26193e-09
Tph1	101.778	5.74573	0.636829	7.45212	9.18502e-14	4.01494e-11	x
Aldh1a3	128.651	4.22799	0.49743	6.48934	8.6213e-11	2.61489e-08
Isg20	54.1785	6.24458	0.975678	5.37532	7.64469e-08	1.38555e-05	x
Furin	226.478	2.12587	0.30052	3.74639	0.000179397	0.0149786
Prss23	281.835	3.88606	0.85773	3.36476	0.000766097	0.0497194
P4ha3	24.922	6.73014	1.59016	3.60349	0.000313978	0.0245597
Relt	200.47	2.05233	0.301091	3.49507	0.000473931	0.0337012	x
Stard10	444.516	2.40858	0.265862	5.29817	1.1697e-07	1.95327e-05
Dkk3	167.274	2.96985	0.391071	5.03707	4.72702e-07	7.16868e-05
Calca	1508.87	2.12293	0.210442	5.33607	9.49815e-08	1.64141e-05
Eps8l2	1601.44	3.61523	0.210365	12.4319	1.75486e-35	4.34679e-32
Ano1	101.44	3.52865	0.478325	5.28646	1.24706e-07	2.05931e-05
Fgf15	326.288	-2.75795	0.27758	-6.33313	2.40238e-10	6.8662e-08
Col4a1	2530.02	3.18426	0.181943	12.0052	3.3369e-33	6.19912e-30	x
Col4a2	453.353	3.0232	0.247527	8.17364	2.99228e-16	1.93354e-13	x
Gas6	681.131	2.86176	0.245911	7.5709	3.7066e-14	1.72149e-11
Plat	553.997	4.32211	0.281859	11.7864	4.58774e-32	7.57588e-29
1810011O10Rik	56.8352	3.7207	0.591706	4.59806	4.26453e-06	0.000551126	x
Chrna6	35.7281	4.6062	0.841795	4.28395	1.83607e-05	0.00214863
Cyp4v3	28.6224	4.03003	0.877483	3.45309	0.000554206	0.0384888
Irf2	39.2643	5.3973	0.957992	4.59012	4.42982e-06	0.000567551
Tll1	266.162	3.42525	0.312882	7.75133	9.09326e-15	4.82657e-12	x
Sh2d4a	275.66	3.16415	0.401675	5.38782	7.13163e-08	1.30852e-05
Cd97	1370.77	2.00524	0.279137	3.60125	0.000316691	0.0246422
Tox3	86.3671	2.7987	0.452165	3.97797	6.95069e-05	0.00666459	x
Cmtm3	291.379	2.09948	0.317414	3.46386	0.000532484	0.0375061
Foxl1	12.7306	7.20477	1.759	3.52744	0.000419603	0.030872
Dpep1	31.4307	5.02505	0.960531	4.19044	2.78408e-05	0.00304243
Ets1	181.487	2.34373	0.390264	3.44314	0.000575012	0.039748
Phldb1	511.055	2.11334	0.260475	4.27426	1.9177e-05	0.00222663
Nnmt	16.7787	7.5984	1.69789	3.88623	0.000101811	0.00928294
Zbtb16	37.6753	4.75071	0.896884	4.18194	2.89036e-05	0.00311279	x
Sema7a	70.4111	4.76341	0.653251	5.76105	8.35938e-09	1.85429e-06
Islr	14.3218	7.3701	1.73387	3.67393	0.00023885	0.019247
Itga11	21.6746	7.97186	1.63684	4.25933	2.0504e-05	0.00232619
Myo5c	829.577	2.80965	0.23017	7.86227	3.77242e-15	2.24263e-12
Cd109	736.947	3.08192	0.265211	7.85005	4.15867e-15	2.37716e-12
Slc35g2	30.4511	4.65699	0.949021	3.85343	0.000116474	0.0103655	x
Slco2a1	173.394	4.031	0.446736	6.78478	1.16267e-11	4.01851e-09
Slc38a3	281.209	1.96798	0.28357	3.41354	0.000641256	0.0435175
Susd5	65.6107	3.13122	0.522673	4.07754	4.5514e-05	0.00460155
Cmtm7	555.968	1.95383	0.255292	3.73622	0.000186808	0.0155102
Cmtm8	238.346	3.36568	0.355561	6.65338	2.86446e-11	9.25471e-09	x
Tgfbr2	83.4979	3.85169	0.520194	5.48197	4.20627e-08	8.01457e-06
Dmd	921.942	-1.69306	0.196451	-3.52793	0.000418817	0.030872
Cited1	325.569	4.08981	0.340297	9.07975	1.08824e-19	1.07822e-16	x
Pof1b	233.329	5.06019	0.432613	9.38525	6.27662e-21	6.66309e-18
Pcdh19	33.5037	3.86931	0.811328	3.53657	0.000405366	0.0305087
Mid2	33.2367	6.12904	1.19104	4.30637	1.65958e-05	0.00195752
Gpm6b	136.532	3.2626	0.452232	5.00318	5.63912e-07	8.18121e-05	x
