## Supplementary material for "Pre-marked chromatin and transcription factor co-binding shape the pioneering activity of Foxa2": Table S9

### Sheet: Sheet1
dataset	type	cell_type description	organism	sampleID (fastq file)	Read type	uniquely aligned reads (mm10)	number of peaks (HOMER)	reads in peak (%)
d0_ATAC	ATACseq	DKI-d0	mouse	GS55_d0_ATAC	50bp SR	48844982	49180	1.65
d0_ATAC	ATACseq	DKI-d0	mouse	GS58_d0_ATAC_b	50bp SR	63091245	74291	2.17
d3F_ATAC	ATACseq	DKI-d3F	mouse	GS56_d3F_ATAC	50bp SR	34248858	53727	3.42
d3F_ATAC	ATACseq	DKI-d3F	mouse	GS59_d3F_ATAC_b	50bp SR	47890735	87657	4.67
d5FS_ATAC	ATACseq	DKI-d5FS	mouse	GS57_d5FS_ATAC	50bp SR	42748391	81891	5.15
d5FS_ATAC	ATACseq	DKI-d5FS	mouse	GS60_d5FS_ATAC_b	50bp SR	41736883	86809	5.31
con_ATAC	ATACseq	Foxa2-Venus-control_d3	mouse	GS136_d3F_Foxa2-V_KO_het_C59	50bp PE	32753814	32943	5.31
con_ATAC	ATACseq	Foxa2-Venus-control_d3	mouse	GS138_d3F_Foxa2-V_KO_het_C63	50bp PE	54808030	49121	6.68
con_ATAC	ATACseq	Foxa2-Venus-control_d3	mouse	GS189_d3F_Foxa2-V_KO_het_C59	50bp PE	34564914	52047	9.42
ko_ATAC	ATACseq	Foxa2-Venus-KO_d3	mouse	GS135_d3F_Foxa2-V_KO_homo_C9	50bp PE	32653872	25373	3.37
ko_ATAC	ATACseq	Foxa2-Venus-KO_d3	mouse	GS139_d3F_Foxa2-V_KO_homo_C17	50bp PE	37652406	50113	8.15
ko_ATAC	ATACseq	Foxa2-Venus-KO_d3	mouse	GS190_d3F_Foxa2-V KO_homo_C9	50bp PE	31131186	44636	7.24
ES-d2-Foxa2_FVF-p_ATAC	ATACseq	ES-d2-FVFp	mouse	GS303_Doxy-FVF+_ATAC_1	50bp PE	44056718	20205	1.37
ES-d2-Foxa2_FVF-p_ATAC	ATACseq	ES-d2-FVFp	mouse	GS305_Doxy-FVF+_ATAC_2	50bp PE	27192054	35311	3.54
ES-d2-Foxa2_FVF-n_ATAC	ATACseq	ES-d2-FVFn	mouse	GS304_Doxy-FVF-_ATAC_1	50bp PE	44548952	28556	2.07
ES-d2-Foxa2_FVF-n_ATAC	ATACseq	ES-d2-FVFn	mouse	GS306_Doxy-FVF-_ATAC_2	50bp PE	53635194	32182	1.84
ES-d2-Foxa2-Gata4_ATAC	ATACseq	ES-d2-FVFp-GATAp	mouse	GS661_ d2_doxy-FVF+GATA4+_ATAC_1	50bp SR	16992091	80012	7.28
ES-d2-Foxa2-Gata4_ATAC	ATACseq	ES-d2-FVFp-GATAp	mouse	GS662_ d2_doxy-FVF+GATA4+_ATAC_2	50bp SR	26911156	90800	6.59
