## Supplementary material for "Pre-marked chromatin and transcription factor co-binding shape the pioneering activity of Foxa2": Table S10

### Sheet: Sheet1
dataset	type	cell_type description	organism	sampleID (fastq file)	Read type	uniquely aligned reads (mm10)	reference
d0-H3K4me1	ChiPseq histone modification	DKI-d0	mouse	Schotta-PriorityChIP2-1d0-H3K4m1	50bp SR	51536121	our study
d0-H3K4me1	ChiPseq histone modification	DKI-d0	mouse	GS90_d0_H3K4me1	50bp SR	42559909	our study
d3-H3K4me1	ChiPseq histone modification	DKI-d3F	mouse	Schotta-ChIP-1-d3-H3k4m1	50bp SR	71552916	our study
d3-H3K4me1	ChiPseq histone modification	DKI-d3F	mouse	GS91_d3F_H3K4me1	50bp SR	42190819	our study
d5-H3K4me1	ChiPseq histone modification	DKI-d5FS	mouse	Schotta-ChIP4-1-d5-H3k4m1	50bp SR	87224443	our study
d5-H3K4me1	ChiPseq histone modification	DKI-d5FS	mouse	GS92_d5FS_H3K4me1	50bp SR	41177259	our study
ES-d2-Foxa2_H3K4me1	ChiPseq histone modification	ES-d2-FVFp	mouse	GS587_ doxy-FVF+_H3K4me1	50bp SR	37255947	our study
d0-H3K27ac	ChiPseq histone modification	DKI-d0	mouse	Schotta-PriorityChIP2-6d0-H3K27ac	50bp SR	41536875	our study
d0-H3K27ac	ChiPseq histone modification	DKI-d0	mouse	GS45_d0_H3K27ac	50bp SR	45819543	our study
d3-H3K27ac	ChiPseq histone modification	DKI-d3F	mouse	Schotta-ChIP-6-d3-H3k27ac	50bp SR	52585918	our study
d3-H3K27ac	ChiPseq histone modification	DKI-d3F	mouse	GS47_d3F_H3K27ac	50bp SR	97934952	our study
d5-H3K27ac	ChiPseq histone modification	DKI-d5FS	mouse	Schotta-ChIP4-6-d5-H3k27ac	50bp SR	56606480	our study
d5-H3K27ac	ChiPseq histone modification	DKI-d5FS	mouse	GS49_d5FS_H3K27ac	50bp SR	43183823	our study
ES-d2-Foxa2_H3K27ac	ChiPseq histone modification	ES-d2-FVFp	mouse	GS588_ doxy-FVF+_H3K27ac	50bp SR	32577534	our study
d0-H3K27me3	ChiPseq histone modification	DKI-d0	mouse	Schotta-PriorityChIP2-5d0-H3K27m3	50bp SR	73452282	our study
d0-H3K27me3	ChiPseq histone modification	DKI-d0	mouse	GS46_d0_H3K27me3	50bp SR	36692619	our study
d3-H3K27me3	ChiPseq histone modification	DKI-d3F	mouse	Schotta-ChIP-5-d3-H3k27m3	50bp SR	65300980	our study
d3-H3K27me3	ChiPseq histone modification	DKI-d3F	mouse	GS48_d3F _ H3K27me3	50bp SR	37602371	our study
d5-H3K27me3	ChiPseq histone modification	DKI-d5FS	mouse	Schotta-ChIP4-5-d5-H3k27m3	50bp SR	74726520	our study
d5-H3K27me3	ChiPseq histone modification	DKI-d5FS	mouse	GS50_d5FS _ H3K27me3	50bp SR	38689957	our study
d0-H3K4me3	ChiPseq histone modification	DKI-d0	mouse	Schotta-PriorityChIP2-2d0-H3K4m3	50bp SR	50500168	our study
d3-H3K4me3	ChiPseq histone modification	DKI-d3F	mouse	Schotta-ChIP-2-d3-H3k4m3	50bp SR	54037037	our study
d5-H3K4me3	ChiPseq histone modification	DKI-d5FS	mouse	Schotta-ChIP4-2-d5-H3k4m3	50bp SR	69192289	our study
d0-H3K9me3	ChiPseq histone modification	DKI-d0	mouse	Schotta-PriorityChIP2-4d0-H3K9m3	50bp SR	35104654	our study
d3-H3K9me3	ChiPseq histone modification	DKI-d3F	mouse	Schotta-ChIP-4-H3k9m3	50bp SR	34686082	our study
d5-H3K9me3	ChiPseq histone modification	DKI-d5FS	mouse	Schotta-ChIP4-4-d5-H3k9m3	50bp SR	59186505	our study
d0-H4K20me3	ChiPseq histone modification	DKI-d0	mouse	Schotta-PriorityChIP2-7d0-H4K20m3	50bp SR	33211466	our study
d3-H4K20me3	ChiPseq histone modification	DKI-d3F	mouse	Schotta-ChIP-7-d3-H4k20m3	50bp SR	40216388	our study
d5-H4K20me3	ChiPseq histone modification	DKI-d5FS	mouse	Schotta-ChIP4-7-d5-H4k20m3	50bp SR	61719019	our study
d0-input	Chipseq input	DKI-d0	mouse	Schotta-ChIP3-16M-d0-input	50bp SR	33765813	our study
d3-input	Chipseq input	DKI-d3F	mouse	GS51_d3F_input	50bp SR	42576345	our study
d5-input	Chipseq input	DKI-d5FS	mouse	GS52_d5FS_input	50bp SR	37691456	our study
ESC-H3k4me1	ChiPseq histone modification	human ESC	human	GSM669966	36bp SR	33987145	Gifford et al. 2013
ESC-H3k4me1	ChiPseq histone modification	human ESC	human	GSM772800	36bp SR	33373426	Gifford et al.2013
ESC-H3k4me3	ChiPseq histone modification	human ESC	human	GSM669967	36bp SR	27042161	Gifford et al.2013
ESC-H3k4me3	ChiPseq histone modification	human ESC	human	GSM772752	36bp SR	28911310	Gifford et al.2013
ESC-H3K27me3	ChiPseq histone modification	human ESC	human	GSM669974	36bp SR	13054283	Gifford et al.2013
ESC-H3K27me3	ChiPseq histone modification	human ESC	human	GSM772750	36bp SR	28065567	Gifford et al.2013
ESC-H3K27ac	ChiPseq histone modification	human ESC	human	GSM1273645	36bp SR	39486666	Loh et al. 2014
ESC-input	Chipseq input	human ESC	human	GSM1273642	36bp SR	39092595	Loh et al. 2014
d0-5mC	MeDIPseq DNA methylation	DKI-d0	mouse	GS-1-d0_5mC	50bp SR	35507791	our study
d3-5mC	MeDIPseq DNA methylation	DKI-d3F	mouse	GS-3-d3F_5mC	50bp SR	37783229	our study
d5-5mC	MeDIPseq DNA methylation	DKI-d5FS	mouse	GS-5-d5FS_5mC	50bp SR	40095379	our study
d0-5hmC	MeDIPseq DNA methylation	DKI-d0	mouse	GS-2-d0_5hmC	50bp SR	30947495	our study
d3-5hmC	MeDIPseq DNA methylation	DKI-d3F	mouse	GS-4-d3F_5hmC	50bp SR	30633971	our study
d5-5hmC	MeDIPseq DNA methylation	DKI-d5FS	mouse	GS-6-d5FS_5hmC	50bp SR	35394284	our study
d0-input	MedIPseq input	DKI-d0	mouse	GS-7-d0_input	50bp SR	36219755	our study
d3-Foxa2	ChIPseq TF	DKI-d3F	mouse	GS17_d3F+_Foxa2	50bp SR	32788120	our study
d3-Foxa2	ChIPseq TF	DKI-d3F	mouse	GS164_d3F_Foxa2	50bp SR	38984619	our study
d5-Foxa2	ChIPseq TF	DKI-d5FS	mouse	GS29_d5FS+_Foxa2	50bp SR	35815123	our study
d5-Foxa2	ChIPseq TF	DKI-d5FS	mouse	GS165_d5FS_Foxa2	50bp SR	30910048	our study
ES-d2-Foxa2_Foxa2	ChIPseq TF	ES-d2-FVFp	mouse	GS301_doxy-FVF+_Foxa2_1	50bp SR	40265410	our study
ES-d2-Foxa2_Foxa2	ChIPseq TF	ES-d2-FVFp	mouse	GS302_doxy-FVF+_Foxa2_2	50bp SR	42463455	our study
ES-d1-Foxa2_Foxa2	ChIPseq TF	ES-d1-FVFp	mouse	GS589_ d1_doxy-FVF+_Foxa2_1	50bp SR	20310383	our study
ES-d1-Foxa2_Foxa2	ChIPseq TF	ES-d1-FVFp	mouse	GS590_ d1_doxy-FVF+_Foxa2_2	50bp SR	28583420	our study
ES-d4-Foxa2_Foxa2	ChIPseq TF	ES-d4-FVFp	mouse	GS591_ d4_doxy-FVF+_Foxa2	50bp SR	27155452	our study
ES-d4-Foxa2_Foxa2	ChIPseq TF	ES-d4-FVFp	mouse	GS709_d4_doxy-FVF+_Foxa2_2	50bp SR	15907280	our study
ES-d2-Foxa2-Gata4_Foxa2	ChIPseq TF	ES-d2-FVFp-GATAp	mouse	GS657_ d2_doxy-FVF+Gata4+_Foxa2_1	50bp SR	23369611	our study
ES-d2-Foxa2-Gata4_Foxa2	ChIPseq TF	ES-d2-FVFp-GATAp	mouse	GS659_ d2_doxy-FVF+Gata4+_Foxa2_2	50bp SR	32343873	our study
pancreas-Foxa2	ChIPseq TF	pancreatic beta cells	mouse	GSM1306337	50bp SR	66565131	Jia et al. 2015
pancreas-input	Chipseq input	pancreatic beta cells	mouse	GSM1306338	50bp SR	105826520	Jia et al. 2015
dEN-Foxa2	ChIPseq TF	human ESC-derived endoderm cells	human	GSM2401462	25bp SR	31742299	Donaghey et al. 2018
dEN-input	Chipseq input	human ESC-derived endoderm cells	human	GSM2401463	36bp SR	63520631	Donaghey et al. 2018
liver-Foxa2	ChIPseq TF	human liver	human	GSM2827182	50bp SR	32348092	ENCODE Project Consortium
liver-Foxa2	ChIPseq TF	human liver	human	GSM2827183	50bp SR	27054740	ENCODE Project Consortium
liver-input	Chipseq input	human liver	human	GSM2534223	50bp SR	27825080	ENCODE Project Consortium
liver-input	Chipseq input	human liver	human	GSM2527398	50bp SR	32927258	ENCODE Project Consortium
d3-Gata4	ChIPseq TF	DKI-d3F	mouse	GS167_d3F_Gata4	50bp SR	17381441	our study
d5-Gata4	ChIPseq TF	DKI-d5FS	mouse	GS168_d5FS_Gata4	50bp SR	20154608	our study
ES-d2-Foxa2-Gata4_Gata4	ChIPseq TF	ES-d2-FVFp-GATAp	mouse	GS658_ d2_doxy-FVF+Gata4+_Gata4_1	50bp SR	28452737	our study
ES-d2-Foxa2-Gata4_Gata4	ChIPseq TF	ES-d2-FVFp-GATAp	mouse	GS660_ d2_doxy-FVF+Gata4+_Gata4_2	50bp SR	32388840	our study
d0-Nanog	ChIPseq TF	DKI-d0	mouse	Schotta-ChIP3-9-d0-Nanog	50bp SR	41580466	our study
ES-Trim28	ChIPseq TF	ES cells	mouse	GSM1406445	100bp SR	43106723	Castro-Diaz et al. 2014
input-Trim28	Chipseq input	ES cells	mouse	GSM1406446	100bp SR	95920762	Castro-Diaz et al. 2014
d0_ATAC	ATACseq	DKI-d0	mouse	GS55_d0_ATAC	50bp SR	48844982	our study
d0_ATAC	ATACseq	DKI-d0	mouse	GS58_d0_ATAC_b	50bp SR	63091245	our study
d3F_ATAC	ATACseq	DKI-d3F	mouse	GS56_d3F_ATAC	50bp SR	34248858	our study
d3F_ATAC	ATACseq	DKI-d3F	mouse	GS59_d3F_ATAC_b	50bp SR	47890735	our study
d5FS_ATAC	ATACseq	DKI-d5FS	mouse	GS57_d5FS_ATAC	50bp SR	42748391	our study
d5FS_ATAC	ATACseq	DKI-d5FS	mouse	GS60_d5FS_ATAC_b	50bp SR	41736883	our study
con_ATAC	ATACseq	Foxa2-Venus-control_d3	mouse	GS136_d3F_Foxa2-V_KO_het_C59	50bp PE	32753814	our study
con_ATAC	ATACseq	Foxa2-Venus-control_d3	mouse	GS138_d3F_Foxa2-V_KO_het_C63	50bp PE	54808030	our study
con_ATAC	ATACseq	Foxa2-Venus-control_d3	mouse	GS189_d3F_Foxa2-V_KO_het_C59	50bp PE	34564914	our study
ko_ATAC	ATACseq	Foxa2-Venus-KO_d3	mouse	GS135_d3F_Foxa2-V_KO_homo_C9	50bp PE	32653872	our study
ko_ATAC	ATACseq	Foxa2-Venus-KO_d3	mouse	GS139_d3F_Foxa2-V_KO_homo_C17	50bp PE	37652406	our study
ko_ATAC	ATACseq	Foxa2-Venus-KO_d3	mouse	GS190_d3F_Foxa2-V KO_homo_C9	50bp PE	31131186	our study
ES-d2-Foxa2_FVF-p_ATAC	ATACseq	ES-d2-FVFp	mouse	GS303_Doxy-FVF+_ATAC_1	50bp PE	44056718	our study
ES-d2-Foxa2_FVF-p_ATAC	ATACseq	ES-d2-FVFp	mouse	GS305_Doxy-FVF+_ATAC_2	50bp PE	27192054	our study
ES-d2-Foxa2_FVF-n_ATAC	ATACseq	ES-d2-FVFn	mouse	GS304_Doxy-FVF-_ATAC_1	50bp PE	44548952	our study
ES-d2-Foxa2_FVF-n_ATAC	ATACseq	ES-d2-FVFn	mouse	GS306_Doxy-FVF-_ATAC_2	50bp PE	53635194	our study
ES-d2-Foxa2-Gata4_ATAC	ATACseq	ES-d2-FVFp-GATAp	mouse	GS661_ d2_doxy-FVF+GATA4+_ATAC_1	50bp SR	16992091	our study
ES-d2-Foxa2-Gata4_ATAC	ATACseq	ES-d2-FVFp-GATAp	mouse	GS662_ d2_doxy-FVF+GATA4+_ATAC_2	50bp SR	26911156	our study
d0_RNA	RNAseq	DKI-d0	mouse	Schotta-mRNA-Oct4	100bp PE	64351620	our study
d0_RNA	RNAseq	DKI-d0	mouse	Schotta-totRNA-d0	100bp PE	63643248	our study
d3_RNA	RNAseq	DKI-d3F	mouse	Schotta-mRNA-Foxa2	100bp PE	64692648	our study
d3_RNA	RNAseq	DKI-d3F	mouse	Schotta-totRNA-d3Fpos	100bp PE	61135262	our study
d5_RNA	RNAseq	DKI-d5FS	mouse	Schotta-mRNA-Foxa2-Sox17	100bp PE	55555908	our study
d5_RNA	RNAseq	DKI-d5FS	mouse	Schotta-totRNA-d5FposSpos	100bp PE	54048524	our study
d0con_RNA	RNAseq	Foxa2-Venus-control_d0	mouse	GS160_d0_Foxa2-V_KO_het_C63	50bp SR	16275498	our study
d0con_RNA	RNAseq	Foxa2-Venus-control_d0	mouse	GS161_d0_Foxa2-V_KO_het_C59	50bp SR	24565507	our study
d3con_RNA	RNAseq	Foxa2-Venus-control_d3	mouse	GS130_d3F_Foxa2-V_KO_het_C59	50bp SR	23078151	our study
d3con_RNA	RNAseq	Foxa2-Venus-control_d3	mouse	GS163_d3F_Foxa2-V_KO_het_C63	50bp SR	18439077	our study
d3con_RNA	RNAseq	Foxa2-Venus-control_d3	mouse	GS565_d3F_Foxa2-V_KO_het_C59	50bp SR	23015494	our study
d0KO_RNA	RNAseq	Foxa2-Venus-KO_d0	mouse	GS158_d0_Foxa2-V_KO_homo_C9	50bp SR	23103692	our study
d0KO_RNA	RNAseq	Foxa2-Venus-KO_d0	mouse	GS159_d0_Foxa2-V_KO_homo_C17	50bp SR	20962385	our study
d3KO_RNA	RNAseq	Foxa2-Venus-KO_d3	mouse	GS129_d3F_Foxa2-V_KO-homo_C9	50bp SR	18984198	our study
d3KO_RNA	RNAseq	Foxa2-Venus-KO_d3	mouse	GS162_d3F_Foxa2-V_KO_homo_C17	50bp SR	16760195	our study
d3KO_RNA	RNAseq	Foxa2-Venus-KO_d3	mouse	GS566_d3F_Foxa2-V_KO_homo_C9	50bp SR	26089914	our study
ES-d2-Foxa2_FVF-p_RNA	RNAseq	ES-d2-FVFp	mouse	GS335_Doxy-FVF+_1	50bp SR	16763642	our study
ES-d2-Foxa2_FVF-p_RNA	RNAseq	ES-d2-FVFp	mouse	GS337_Doxy-FVF+_2	50bp SR	20210162	our study
ES-d2-Foxa2_FVF-n_RNA	RNAseq	ES-d2-FVFn	mouse	GS336_Doxy-FVF-_1	50bp SR	20530399	our study
ES-d2-Foxa2_FVF-n_RNA	RNAseq	ES-d2-FVFn	mouse	GS338_Doxy-FVF-_2	50bp SR	25008210	our study
